# XENTURION, a multidimensional resource of xenografts and tumoroids from metastatic colorectal cancer patients for population-level translational oncology

**DOI:** 10.1101/2023.07.10.548375

**Authors:** Simonetta M. Leto, Elena Grassi, Marco Avolio, Valentina Vurchio, Francesca Cottino, Martina Ferri, Eugenia R. Zanella, Laura di Blasio, Desiana Somale, Marianela Vara-Messler, Francesco Galimi, Francesco Sassi, Barbara Lupo, Irene Catalano, Marika Pinnelli, Marco Viviani, Luca Sperti, Alfredo Mellano, Alessandro Ferrero, Caterina C. Zingaretti, Alberto Puliafito, Luca Primo, Andrea Bertotti, Livio Trusolino

## Abstract

The breadth and depth at which cancer models are interrogated contribute to successful translation of drug discovery efforts to the clinic. In colorectal cancer (CRC), model availability is limited by a dearth of large-scale collections of patient-derived xenografts (PDXs) and paired tumoroids from metastatic disease, the setting where experimental therapies are typically tested. XENTURION is a unique open-science resource that combines a platform of 129 PDX models and a sister platform of 129 matched PDX-derived tumoroids (PDXTs) from patients with metastatic CRC, with accompanying multidimensional molecular and therapeutic characterization. A PDXT-based population trial with the anti-EGFR antibody cetuximab revealed variable sensitivities that were consistent with clinical response biomarkers, mirrored tumor growth changes in matched PDXs, and recapitulated the outcome of EGFR genetic deletion. Adaptive signals upregulated by EGFR blockade were computationally and functionally prioritized, and inhibition of top candidates increased the magnitude of response to cetuximab. These findings illustrate the probative value and accuracy of large *ex vivo* and *in vivo* living biobanks, highlight the importance of cross-platform and cross-methodology systematic validation, and offer avenues for molecularly informed preclinical research.
