## Supplementary Table 1 for "XENTURION, a multidimensional resource of xenografts and tumoroids from metastatic colorectal cancer patients for population-level translational oncology"

### Sheet: Supplementary Table 1
Supplementary Table 1. Overview of XENTURION clinical data
CASE	HOSPITAL	COLLECTION DATE (yyy-mm-dd)	AGE AT COLLECTION (years)	SEX	SITE OF PRIMARY	STAGE	T	N	M	PRIMARY DIAGNOSIS	MTS DIAGNOSIS	THERAPY BEFORE COLLECTION (Y/N)	THERAPY	CETUXIMAB THERAPY (Y/N)	RESPONSE TO CETUXIMAB THERAPY	RELAPSE AFTER COLLECTION	FOLLOW UP (YEAR)	DFS (Y/N)	DEAD/ALIVE	PRIMARY TUMOR COLLECTED (Y/N)
CRC0014	Candiolo Cancer Institute	2008-10-01	70	M	RECTUM	2	3	0	0	2006-06-06	2008-06-08	Y	FOLFIRI	N	N	N	2019	NA	NA	N
CRC0018	Candiolo Cancer Institute	2008-10-24	59	F	SIGMOID COLON	4	4	0	1	2007-11-16	2007-11-16	N	N	N	N	Y	2011	NA	NA	N
CRC0019	Candiolo Cancer Institute	2009-03-23	82	M	RIGHT COLON	4	3	2	1	2009-03-16	2009-03-19	N	N	N	N	Y	2012	NA	NA	N
CRC0022	Candiolo Cancer Institute	2008-12-17	73	M	SIGMOID COLON	3	3	1	0	2007-08-02	2008-08-06	Y	FOLFIRI+BEVACIZUMAB	N	N	Y	2010	NA	NA	N
CRC0025	Candiolo Cancer Institute	2009-01-12	48	M	HEPATIC FLEXURE	4	3	1	1	2008-09-11	2008-11-03	Y	FOLFOX	N	N	N	2017	NA	NA	N
CRC0028	Candiolo Cancer Institute	2009-02-04	67	M	CAECUM	2	3	0	0	2005-11-04	2008-04-04	N	N	N	N	Y	2011	NA	NA	N
CRC0029	Candiolo Cancer Institute	2009-02-06	62	F	SIGMOID COLON	4	4	2	1	2007-12-18	2008-02-22	N	N	N	N	Y	2012	NA	NA	N
CRC0030	Mauriziano Umberto I Hospital	2009-02-17	68	M	SIGMOID COLON	4	3	1	1	2008-03-17	2008-03-17	N	N	N	N	N	2011	Y	DEAD	N
CRC0031	Candiolo Cancer Institute	2009-03-03	46	F	SIGMOID COLON	4	3	0	1	2008-01-04	2009-03-04	Y	XELOX+FOLFIRI+BEVACIZUMAB	N	N	N	2010	NA	NA	N
CRC0051	Molinette Hospital	2008-08-13	55	F	SIGMOID COLON	3B	3	2	0	2006-05-01	2007-09-10	Y	FOLFIRI+BEVACIZUMAB	N	N	N	NA	NA	NA	N
CRC0055	Molinette Hospital	2008-10-09	58	F	SIGMOID COLON	4	4	2	1	2006-11-05	2006-11-05	Y	FOLFOX	N	N	N	NA	NA	NA	N
CRC0058	Mauriziano Umberto I Hospital	2008-11-20	53	M	SIGMOID COLON	4	4	1	1	2008-07-01	2008-07-08	N	N	N	N	N	2017	Y	DEAD	N
CRC0059	Mauriziano Umberto I Hospital	2008-11-21	81	F	SPLENIC FLEXURE	2	4	0	0	2007-09-04	2008-08-28	N	N	N	N	N	2009	Y	DEAD	N
CRC0060	Mauriziano Umberto I Hospital	2008-11-24	74	M	RIGHT COLON	2A	3	0	0	2005-08-15	2005-08-30	N	N	N	N	N	2011	Y	DEAD	N
CRC0063	Mauriziano Umberto I Hospital	2008-12-10	63	M	LEFT COLON	4	4A	2	1	2008-02-15	2008-02-15	N	N	N	N	Y	2011	N	DEAD	N
CRC0064	Mauriziano Umberto I Hospital	2009-01-12	71	F	HEPATIC FLEXURE	3	4	2	0	2007-05-04	2008-05-04	Y	FOLFOX	N	N	Y	2010	N	DEAD	N
CRC0065	Molinette Hospital	2009-01-20	45	M	RECTUM	4	3	2	1	2008-08-06	2008-08-13	N	N	N	N	N	NA	NA	NA	Y
CRC0066	Mauriziano Umberto I Hospital	2009-01-23	68	M	SIGMOID COLON	4	3	2	1	2006-07-04	2008-07-04	Y	FOLFIRI	N	N	Y	2013	N	DEAD	N
CRC0067	Mauriziano Umberto I Hospital	2009-01-26	65	M	RECTUM	3	4	2	0	2008-03-04	2008-12-17	Y	XELOX	N	N	Y	2010	N	DEAD	N
CRC0068	Mauriziano Umberto I Hospital	2009-01-27	61	F	SPLENIC FLEXURE	4	3	1	1	2008-04-01	2008-04-27	N	N	N	N	Y	2010	N	DEAD	N
CRC0069	Mauriziano Umberto I Hospital	2009-01-29	69	M	RECTUM	4	3	2	1	2008-06-26	2008-06-26	Y	FOLFIRI+BEVACIZUMAB	N	N	Y	2010	N	DEAD	N
CRC0072	Mauriziano Umberto I Hospital	2009-03-03	75	M	SIGMOID COLON	4	4	2	1	2009-02-04	2009-02-04	N	N	N	N	Y	2011	N	DEAD	N
CRC0076	Mauriziano Umberto I Hospital	2009-03-16	70	M	RECTUM	4	3	2	1	2006-08-18	2008-09-26	Y	FOLFOX	N	N	Y	2013	N	DEAD	N
CRC0077	Mauriziano Umberto I Hospital	2009-03-20	73	F	RIGHT COLON	4	4	2	1	2009-02-23	2009-03-03	N	N	N	N	Y	2017	N	DEAD	N
CRC0078	Mauriziano Umberto I Hospital	2009-03-25	56	M	SIGMOID COLON	4	3	2	1	2006-09-04	2007-10-04	Y	IRINOTECAN+FOLFIRI+BEVACIZUMAB	N	N	Y	2011	N	DEAD	N
CRC0079	Molinette Hospital	2009-04-09	45	M	SIGMOID COLON	3A	2	1	0	2007-09-01	2009-03-01	Y	FOLFOX	N	N	N	NA	NA	NA	N
CRC0080	Mauriziano Umberto I Hospital	2009-04-15	53	M	SIGMOID COLON	4	3	1	1	2009-01-02	2009-01-03	N	N	N	N	Y	2017	N	DEAD	N
CRC0081	Molinette Hospital	2009-04-17	62	M	SIGMOID COLON	4	2	1	1	2008-04-01	2008-05-01	N	N	N	N	N	NA	NA	NA	N
CRC0095	Candiolo Cancer Institute	2009-03-13	67	M	RECTUM	4	3	1	1	2009-09-04	2008-09-05	Y	XELOX	N	N	Y	2017	NA	NA	N
CRC0096	Candiolo Cancer Institute	2009-03-16	50	F	CAECUM	4	3	0	1	2008-09-29	2008-10-02	N	N	N	N	N	2022	NA	NA	N
CRC0097	Molinette Hospital	2009-06-22	71	F	RIGHT COLON	2A	3	0	0	2003-02-01	2008-12-01	Y	CAPECITABINE	N	N	N	NA	NA	NA	N
CRC0099	Molinette Hospital	2009-07-01	59	M	RECTUM	2A	3	0	0	2008-03-01	2009-04-10	Y	CAPECITABINE	N	N	N	NA	NA	NA	N
CRC0103	Mauriziano Umberto I Hospital	2009-07-15	75	F	RECTUM	2A	3	0	0	2008-01-24	2009-01-04	N	N	N	N	N	2020	Y	ALIVE	N
CRC0104	Mauriziano Umberto I Hospital	2009-07-21	64	F	RIGHT COLON	4	3	2	1	2007-07-12	2007-07-12	Y	FOLFOX	N	N	Y	2010	N	DEAD	N
CRC0106	Mauriziano Umberto I Hospital	2009-02-09	60	M	TRANSVERSE COLON	4	3	2	1	2007-12-10	2007-12-31	Y	FOLFOX	N	N	N	2017	Y	DEAD	N
CRC0110	Mauriziano Umberto I Hospital	2009-07-30	54	M	RECTUM	3	3	1	0	2006-04-04	2009-02-25	Y	FOLFOX	N	N	Y	2013	N	DEAD	N
CRC0114	Candiolo Cancer Institute	2009-08-20	48	F	CAECUM	4	3	2	1	2009-04-14	2009-04-14	Y	FOLFOX	N	N	Y	2012	NA	NA	N
CRC0116	Molinette Hospital	2009-09-03	62	M	SIGMOID COLON	4	3	0	1	2009-05-01	2009-05-01	N	N	N	N	N	NA	NA	NA	N
CRC0118	Candiolo Cancer Institute	2009-09-11	69	M	SPLENIC FLEXURE	4	3	0	1	2009-06-25	2009-08-05	N	N	N	N	N	2020	NA	NA	N
CRC0119	Mauriziano Umberto I Hospital	2009-09-15	74	M	CAECUM	3	4	1	0	2008-02-04	2009-02-04	Y	FOLFOX	N	N	Y	2013	N	DEAD	N
CRC0121	Mauriziano Umberto I Hospital	2009-09-21	63	M	SIGMOID COLON	3B	3	1	0	2006-03-04	2008-03-04	Y	FOLFOX	N	N	Y	2017	N	DEAD	N
CRC0123	Candiolo Cancer Institute	2009-09-23	78	M	SIGMOID COLON	2	4	0	0	2007-09-14	2008-01-14	N	N	N	N	Y	2017	NA	NA	N
CRC0124	Candiolo Cancer Institute	2009-09-30	62	F	CAECUM	4	3	0	1	2008-01-04	2009-01-04	Y	FOLFIRI+BEVACIZUMAB	N	N	Y	2010	NA	NA	N
CRC0125	Candiolo Cancer Institute	2009-09-30	51	F	SIGMOID COLON	4	4	0	1	2009-02-25	2009-02-25	N	N	N	N	N	2010	NA	NA	N
CRC0134	Mauriziano Umberto I Hospital	2010-01-22	65	M	RIGHT COLON	3	3	2	0	2008-07-14	2009-05-20	Y	FOLFOX	N	N	Y	2012	N	DEAD	N
CRC0137	Mauriziano Umberto I Hospital	2009-10-26	72	F	SIGMOID COLON	2A	3	0	0	2008-04-04	2009-08-06	N	N	N	N	N	2020	Y	ALIVE	N
CRC0145	Candiolo Cancer Institute	2010-03-01	59	M	SIGMOID COLON	4	3	1	1	2007-01-15	2010-01-25	Y	FOLFIRI+BEVACIZUMAB	N	N	N	2022	NA	NA	N
CRC0148	Mauriziano Umberto I Hospital	2010-04-07	75	M	SIGMOID COLON	3	3	2	0	2003-12-01	2009-12-10	Y	XELOX	N	N	Y	2011	N	DEAD	N
CRC0150	Mauriziano Umberto I Hospital	2010-04-15	69	M	RIGHT COLON	3	3	1	0	2007-08-15	2009-11-04	Y	FOLFOX	N	N	Y	2014	N	DEAD	N
CRC0151	Molinette Hospital	2010-04-20	59	F	SIGMOID COLON	3B	3	2	0	2008-06-01	2009-10-01	Y	OXALIPLATINO	N	N	Y	2011	NA	NA	N
CRC0152	Mauriziano Umberto I Hospital	2010-04-27	60	M	RECTUM	4A	3	2A	1A	2009-10-04	2009-10-04	N	N	N	N	N	2018	Y	DEAD	N
CRC0161	Mauriziano Umberto I Hospital	2010-07-19	51	F	SIGMOID COLON	4	4	1	1	2008-12-22	2008-12-22	Y	FOLFOX	N	N	Y	2012	N	DEAD	N
CRC0166	Candiolo Cancer Institute	2010-08-13	62	M	SIGMOID COLON	4	3	1	1	2008-12-09	2009-01-05	Y	XELOX+PANITUMUMAB	N	N	Y	2014	NA	NA	N
CRC0169	Candiolo Cancer Institute	2010-08-27	66	F	SIGMOID COLON	3	3	1	0	2009-05-25	2010-08-02	N	N	N	N	N	2017	NA	NA	N
CRC0171	Mauriziano Umberto I Hospital	2010-09-02	59	M	RIGHT COLON	4	3	1	1	2008-11-04	2010-07-30	Y	XELOX	N	N	Y	2013	N	DEAD	N
CRC0175	Mauriziano Umberto I Hospital	2010-09-16	64	M	SIGMOID COLON	4	3	0	1	2009-01-04	2010-08-04	Y	OXALIPLATINO+BEVACIZUMAB+XELODA	N	N	Y	2012	N	DEAD	N
CRC0177	Mauriziano Umberto I Hospital	2010-09-27	60	F	SIGMOID COLON	4	3	1B	1	2009-11-03	2009-11-03	N	N	N	N	N	2022	Y	ALIVE	N
CRC0185	Mauriziano Umberto I Hospital	2010-12-14	58	M	SIGMOID COLON	4	3	1B	1	2009-04-29	2009-04-30	Y	FOLFOX+CETUXIMAB	Y	SD	Y	2012	N	DEAD	N
CRC0186	Mauriziano Umberto I Hospital	2010-12-17	52	F	SIGMOID COLON	2A	3	0	0	2008-10-07	2010-11-18	Y	FOLFOX	N	N	Y	2015	NA	DEAD	N
CRC0188	Mauriziano Umberto I Hospital	2010-12-22	70	M	CAECUM	4A	2	0	1A	2010-05-25	2010-05-25	Y	FOLFOX	N	N	Y	2013	N	DEAD	N
CRC0196	Molinette Hospital	2011-02-02	67	M	RECTUM	2A	3	3	NA	NA	NA	N	N	N	N	N	NA	NA	NA	N
CRC0197	Mauriziano Umberto I Hospital	2011-02-02	57	F	RECTUM	4A	3	2B	1A	2010-09-24	2010-09-27	N	N	N	N	Y	2011	N	DEAD	N
CRC0199	Mauriziano Umberto I Hospital	2011-02-04	65	F	CAECUM	4	4	2	1	2010-08-31	2010-08-31	Y	XELOX	N	N	Y	2011	N	DEAD	N
CRC0202	Candiolo Cancer Institute	2011-02-11	77	M	RECTUM	3	2	2B	0	2010-07-04	2010-10-31	N	N	N	N	Y	2013	NA	NA	N
CRC0204	Mauriziano Umberto I Hospital	2011-02-15	50	F	TRANSVERSE COLON	4	3	0	1	2011-01-19	2011-01-19	N	N	N	N	Y	2017	N	DEAD	N
CRC0231	Mauriziano Umberto I Hospital	2011-04-04	62	M	SPLENIC FLEXURE	4	3	2A	1	2011-02-02	2011-02-04	N	N	N	N	Y	2012	N	DEAD	N
CRC0246	Mauriziano Umberto I Hospital	2009-07-10	46	M	LEFT COLON	3	3	2	0	2007-07-06	2007-09-13	Y	FOLOFX+BEVACIZUMAB	N	N	N	2020	Y	ALIVE	N
CRC0252	Mauriziano Umberto I Hospital	2009-10-15	64	M	RIGHT COLON	2A	3	0	0	2008-06-13	2009-04-15	N	N	N	N	N	2020	Y	ALIVE	N
CRC0254	Mauriziano Umberto I Hospital	2011-05-12	48	F	SIGMOID COLON	4	4	1	1	2009-12-04	2009-12-28	Y	FOLFOX	N	N	Y	2014	N	DEAD	N
CRC0257	Mauriziano Umberto I Hospital	2011-05-14	69	F	RECTUM	4	3	0	1	2009-05-18	2009-05-28	Y	XELOX	N	N	Y	2017	N	DEAD	N
CRC0262	Mauriziano Umberto I Hospital	2011-05-19	64	M	RECTUM	4	3	2	1	2010-07-29	2010-08-04	N	N	N	N	Y	2014	N	DEAD	N
CRC0277	Niguarda Ca' Granda Hospital	2011-06-15	NA	NA	NA	NA	NA	NA	NA	NA	NA	N	N	N	N	N	NA	NA	NA	N
CRC0285	Mauriziano Umberto I Hospital	2011-06-28	63	M	SIGMOID COLON	3	3	1A	0	2010-10-04	2011-03-22	Y	FOLFOX	N	N	Y	2014	N	DEAD	N
CRC0291	Mauriziano Umberto I Hospital	2011-07-07	71	M	RIGHT COLON	4	4	2B	1	2010-12-04	2011-01-19	N	N	N	N	Y	2012	N	DEAD	N
CRC0297	Mauriziano Umberto I Hospital	2011-07-19	47	M	LEFT COLON	2	3	0	0	2008-06-11	2011-05-24	Y	FOLFOX	N	N	Y	2021	N	DEAD	N
CRC0303	Mauriziano Umberto I Hospital	2011-07-27	44	F	SIGMOID COLON	4	3	2	1	2008-05-28	2011-01-04	Y	FOLFOX+CETUXIMAB	Y	NA	Y	2017	N	DEAD	N
CRC0306	Candiolo Cancer Institute	2011-08-01	63	M	SIGMOID COLON	4	3	1	1	2008-12-09	2011-05-04	Y	XELOX+PANITUMUMAB	N	N	Y	2014	NA	NA	N
CRC0312	Mauriziano Umberto I Hospital	2011-08-08	65	M	RIGHT COLON	3	4A	2A	0	2010-03-01	2011-06-04	Y	XELOX	N	N	Y	2015	N	DEAD	N
CRC0316	Mauriziano Umberto I Hospital	2011-08-11	66	F	RECTUM	4	3	0	1	2010-11-04	2010-11-04	Y	FOLFOXIRI	N	N	Y	2012	N	DEAD	N
CRC0322	Niguarda Ca' Granda Hospital	2011-08-20	56	NA	RECTUM	NA	3	2	1	2009-06-04	2009-06-04	Y	CAPECITABINE	N	N	N	2020	NA	NA	N
CRC0327	Mauriziano Umberto I Hospital	2011-09-06	62	M	SIGMOID COLON	4	3	2	1	2005-04-27	2011-02-10	Y	FOLFOX	N	N	N	2017	N	DEAD	N
CRC0330	Mauriziano Umberto I Hospital	2011-09-16	51	F	SIGMOID COLON	3	4	1	0	2011-05-04	2011-07-15	Y	XELOX	N	N	Y	2015	N	DEAD	N
CRC0344	Mauriziano Umberto I Hospital	2011-11-03	56	M	RECTUM	1	3	0	1	2008-10-27	2011-04-04	Y	FOLFOX	N	N	N	2020	Y	DEAD	N
CRC0355	Mauriziano Umberto I Hospital	2011-11-09	56	M	RECTUM	4	3	0	1	2010-10-04	2010-01-04	N	N	N	N	Y	2015	N	DEAD	N
CRC0370	Mauriziano Umberto I Hospital	2011-11-29	58	M	CAECUM	4	3	1	1	2010-11-19	2010-11-04	N	N	N	N	Y	2014	N	DEAD	N
CRC0379	Mauriziano Umberto I Hospital	2011-12-14	64	M	SIGMOID COLON	4	3	0	1	2011-01-04	2011-01-24	N	N	N	N	Y	2016	N	DEAD	N
CRC0382	Mauriziano Umberto I Hospital	2011-12-20	76	M	RECTUM	3	3	1	0	2007-11-30	2011-10-08	Y	XELOX	N	N	N	2015	Y	DEAD	N
CRC0399	Mauriziano Umberto I Hospital	2012-02-07	65	F	TRANSVERSE COLON	3	4	1	0	2010-06-04	2011-08-26	Y	FOLFOX	N	N	Y	2013	N	DEAD	N
CRC0403	Molinette Hospital	2012-02-09	NA	NA	NA	NA	NA	NA	NA	NA	NA	N	N	N	N	N	NA	NA	NA	N
CRC0404	Molinette Hospital	2012-02-09	72	M	NA	NA	NA	NA	NA	NA	NA	N	N	N	N	N	NA	NA	NA	N
CRC0406	Molinette Hospital	2012-02-14	65	M	NA	NA	NA	NA	NA	NA	NA	N	N	N	N	N	NA	NA	NA	N
CRC0438	Candiolo Cancer Institute	2012-04-11	70	F	TRANSVERSE COLON	3	3	2	0	2011-05-04	2011-12-04	N	N	N	N	N	2019	NA	NA	N
CRC0441	Molinette Hospital	2012-04-17	87	M	SIGMOID COLON	3B	3	1	0	2009-03-04	2010-09-04	Y	OXALIPLATINO	N	N	Y	2014	N	DEAD	N
CRC0456	Candiolo Cancer Institute	2012-06-06	53	F	SIGMOID COLON	4	2	2B	1	2011-11-18	2011-11-18	Y	FOLFOX+CETUXIMAB	Y	PR	N	2012	NA	NA	N
CRC0464	Mauriziano Umberto I Hospital	2012-06-25	81	M	LEFT COLON	1	2	0	0	2010-08-06	2012-06-01	N	N	N	N	N	2022	Y	ALIVE	N
CRC0475	Mauriziano Umberto I Hospital	2012-07-16	74	M	RIGHT COLON	4	3	1	1	2012-02-27	2012-02-27	N	N	N	N	N	2017	Y	DEAD	N
CRC0477	Mauriziano Umberto I Hospital	2012-07-24	70	F	RECTUM	4	3	0	1	2009-05-18	2012-03-15	Y	FOLFOX+CETUXIMAB	Y	SD	Y	2017	N	DEAD	N
CRC0479	Mauriziano Umberto I Hospital	2012-07-24	47	F	RIGHT COLON	2A	3	0	0	2006-07-04	2012-05-04	N	N	N	N	N	2022	Y	ALIVE	N
CRC0484	Mauriziano Umberto I Hospital	2012-07-31	57	M	SIGMOID COLON	4	3	2	1	2010-03-04	2010-03-11	N	N	N	N	Y	2011	N	DEAD	N
CRC0508	Mauriziano Umberto I Hospital	2012-10-05	58	F	TRANSVERSE COLON	2A	3	0	0	2005-04-04	2012-09-14	Y	FOLFOX	N	N	N	2022	Y	ALIVE	N
CRC0515	Mauriziano Umberto I Hospital	2012-11-08	55	M	SIGMOID COLON	4	3	1A	1	2011-01-04	2011-03-31	Y	CETUXIMAB	Y	PR	Y	2013	N	DEAD	N
CRC0534	Mauriziano Umberto I Hospital	2013-01-10	52	M	SIGMOID COLON	4	3	2	1	2012-01-04	2012-01-04	Y	CETUXIMAB	Y	PR	Y	2017	N	DEAD	N
CRC0542	Mauriziano Umberto I Hospital	2013-01-21	65	M	RECTUM	4	3	2	1	2010-07-29	2012-07-26	Y	FOLFOX	N	N	Y	2014	N	DEAD	N
CRC0544	Candiolo Cancer Institute	2013-01-23	75	M	TRANSVERSE COLON	3	3	1	0	2011-02-04	2012-09-26	Y	FOLFIRI	N	N	Y	2014	NA	NA	N
CRC0568	Mauriziano Umberto I Hospital	2013-04-24	55	F	SIGMOID COLON	4	3	2B	1	2012-12-19	2012-12-24	N	N	N	N	Y	2014	N	DEAD	N
CRC0572	Mauriziano Umberto I Hospital	2013-05-02	52	M	LEFT COLON	4	2	0	1A	2012-03-01	2012-03-01	Y	FOLFOX+CETUXIMAB	Y	SD	Y	2015	N	DEAD	N
CRC0574	Candiolo Cancer Institute	2013-05-08	66	M	LEFT COLON	4	3	1B	1	2010-12-15	2013-02-26	N	N	N	N	Y	2021	NA	NA	N
CRC0578	Mauriziano Umberto I Hospital	2013-05-10	48	F	CAECUM	NA	NA	NA	NA	NA	NA	N	N	N	N	N	2017	N	DEAD	N
CRC0591	Molinette Hospital	2013-05-30	54	F	LEFT COLON	4	3	1	1	2011-12-16	2011-12-16	Y	CAPECITABINE+OXALIPLATIN	N	N	Y	2017	NA	NA	N
CRC0680	Mauriziano Umberto I Hospital	2013-09-04	71	M	SIGMOID COLON	4	4	1	1A	2008-12-16	2008-12-16	Y	XELOX+BEVACIZUMAB	N	N	Y	2022	Y	ALIVE	N
CRC0718	Candiolo Cancer Institute	2013-10-02	55	M	RECTUM	4	2	0	1	2013-03-28	2013-04-02	Y	FOLFOX	N	N	Y	2020	NA	NA	Y
CRC0729	Mauriziano Umberto I Hospital	2013-10-23	63	F	LEFT COLON	4	3	0	1A	2011-05-01	2011-05-01	Y	FOLFOX	N	N	N	2022	Y	ALIVE	N
CRC0740	Candiolo Cancer Institute	2013-11-07	62	F	RIGHT COLON	4	4	2	1	2013-08-08	2013-08-30	N	N	N	N	N	2015	NA	NA	Y
CRC0743	Mauriziano Umberto I Hospital	2013-11-12	62	F	SPLENIC FLEXURE	4	3	1	1	2011-05-24	2013-09-26	Y	FOLFOX	N	N	N	2017	Y	DEAD	N
CRC0771	Mauriziano Umberto I Hospital	2013-12-11	71	M	LEFT COLON	2B	4	1	0	2010-01-27	2011-01-10	N	N	N	N	Y	2015	N	DEAD	N
CRC0772	Molinette Hospital	2013-12-11	70	M	SIGMOID COLON	4	0	0	1	NA	NA	N	N	N	N	N	NA	NA	NA	N
CRC1078	Mauriziano Umberto I Hospital	2014-02-11	61	F	RECTUM	3	3	1B	0	2012-06-04	2013-06-04	Y	XELOX	N	N	Y	2017	N	DEAD	N
CRC1083	Mauriziano Umberto I Hospital	2014-02-19	68	F	LEFT COLON	2A	3	0	0	2011-01-24	2012-02-31	Y	FOLFOX+CETUXIMAB	Y	PR	Y	2016	N	DEAD	N
CRC1090	Mauriziano Umberto I Hospital	2014-02-27	70	F	LEFT COLON	4	3	0	1A	2013-04-01	2013-05-29	Y	FOLFOX	N	N	Y	2016	N	DEAD	N
CRC1139	Mauriziano Umberto I Hospital	2014-03-14	58	F	SIGMOID COLON	4	2	0	1	2013-03-04	2013-03-04	Y	FOLFOX+BEVACIZUMAB	N	N	Y	2014	N	DEAD	N
CRC1145	Mauriziano Umberto I Hospital	2014-03-21	81	F	LEFT COLON	2B	3	1	0	2013-04-01	2013-12-20	N	N	N	N	Y	2017	N	DEAD	N
CRC1146	Mauriziano Umberto I Hospital	2014-03-25	54	F	LEFT COLON	2A	3	0	0	2013-08-30	2015-05-27	N	N	N	N	N	2022	Y	ALIVE	N
CRC1157	Mauriziano Umberto I Hospital	2014-04-02	71	M	TRANSVERSE COLON	2A	3	0	0	2010-08-05	2013-02-01	N	N	N	N	Y	2017	N	DEAD	N
CRC1166	Candiolo Cancer Institute	2014-04-23	68	F	SIGMOID COLON	2	3	0	0	2007-04-04	2013-05-01	Y	FOLFOX+FOLFIRI+CETUXIMAB	Y	NA	Y	2020	NA	NA	N
CRC1169	Candiolo Cancer Institute	2014-05-15	59	F	SIGMOID COLON	4	3	0	1	2013-04-01	2014-04-01	Y	FOLFOX+BEVACIZUMAB	N	N	Y	2016	NA	NA	Y
CRC1198	Candiolo Cancer Institute	2014-07-09	76	M	RIGHT COLON	4	4	2	1	2013-07-11	2013-07-16	Y	FOLFOX	N	N	Y	2015	NA	NA	N
CRC1239	Candiolo Cancer Institute	2014-08-13	62	F	LEFT COLON	4	3	0	1	2013-06-04	2013-07-04	N	N	N	N	N	2017	NA	NA	N
CRC1241	Candiolo Cancer Institute	2014-08-21	60	F	NA	NA	NA	NA	NA	NA	NA	NA	NA	NA	NA	NA	NA	NA	NA	N
CRC1245	Candiolo Cancer Institute	2014-09-01	66	M	RIGHT COLON	3B	3	2B	0	2011-12-04	2014-06-04	N	N	N	N	N	2017	NA	NA	N
CRC1251	Candiolo Cancer Institute	2014-09-17	71	M	TRANSVERSE COLON	4	4A	0	1	2014-05-02	2014-05-02	N	N	N	N	N	2020	NA	NA	Y
CRC1257	Candiolo Cancer Institute	2014-10-01	62	M	SIGMOID COLON	4	3	0	1	2013-10-04	2013-10-04	Y	FOLFOX+CETUXIMAB	Y	PR	N	2015	NA	NA	N
CRC1272	Mauriziano Umberto I Hospital	2014-10-30	63	M	SIGMOID COLON	4	4	2	1	2010-08-04	2014-09-18	Y	FOLFOX+BEVACIZUMAB	N	N	Y	2013	N	DEAD	N
CRC1277	Mauriziano Umberto I Hospital	2014-11-13	54	M	RECTUM	4	4B	2B	1	2011-11-24	2012-12-18	Y	FOLFOX	N	N	Y	2020	N	DEAD	N
CRC1278	Mauriziano Umberto I Hospital	2014-11-13	57	M	SIGMOID COLON	4	3	1A	1	2013-06-04	2013-06-04	Y	XELOX	N	N	Y	2022	N	DEAD	N
CRC1303	Mauriziano Umberto I Hospital	2014-12-17	65	M	SIGMOID COLON	4	3	2	1	2014-02-04	2014-11-13	N	N	N	N	Y	2015	N	DEAD	N
CRC1306	Mauriziano Umberto I Hospital	2015-01-30	50	M	SIGMOID COLON	4	3	2	1	2014-03-23	2014-03-23	N	N	N	N	Y	2017	N	DEAD	N
CRC1307	Mauriziano Umberto I Hospital	2015-02-04	56	F	RECTUM	3	3	1B	0	2012-06-04	2014-09-02	Y	XELOX	N	N	Y	2017	N	DEAD	N
CRC1313	Mauriziano Umberto I Hospital	2015-02-11	65	M	SIGMOID COLON	4	3	2	1	2014-02-04	2014-11-13	Y	CETUXIMAB	Y	NA	Y	2015	N	DEAD	N
CRC1314	Mauriziano Umberto I Hospital	2015-02-13	55	M	SIGMOID COLON	2A	3	0	0	2013-04-03	2015-01-20	Y	XELOX	N	N	Y	2017	N	DEAD	N
CRC1318	Mauriziano Umberto I Hospital	2015-02-27	77	M	RIGHT COLON	3	2	2	0	2012-07-04	2014-11-20	N	N	N	N	Y	2021	N	DEAD	N
CRC1321	Mauriziano Umberto I Hospital	2015-03-06	47	M	SIGMOID COLON	4	3	0	1	2013-06-26	2013-06-26	Y	FOLFOX+BEVACIZUMAB	N	N	Y	2016	N	DEAD	N
CRC1326	Mauriziano Umberto I Hospital	2015-03-16	44	F	RECTUM	4	3	2A	1	2014-07-04	2014-07-04	Y	XELOX	N	N	Y	2017	N	DEAD	N
CRC1329	Mauriziano Umberto I Hospital	2015-03-19	73	F	RECTUM	2B	3	2	0	2012-08-01	2014-06-01	Y	FOLFIRI+BEVACIZUMAB	N	N	Y	2016	N	DEAD	N
CRC1331	Candiolo Cancer Institute	2015-03-26	58	F	SPLENIC FLEXURE	4	4A	1C	1A	2014-06-04	2014-06-17	Y	FOLFOX+CETUXIMAB	Y	PR	Y	2017	NA	NA	Y
CRC1336	Mauriziano Umberto I Hospital	2015-04-13	77	M	LEFT COLON	NA	3	1	0	2016-05-27	NA	Y	XELOX	N	N	N	2017	Y	DEAD	N
CRC1337	Candiolo Cancer Institute	2015-04-16	67	M	SIGMOID COLON	3	2	1A	0	2013-06-18	2015-02-04	N	N	N	N	Y	2022	NA	NA	N
CRC1342	Mauriziano Umberto I Hospital	2015-04-17	48	M	RECTUM	4	2	0	1	2013-05-04	2015-01-15	Y	FOLFOX	N	N	Y	2022	N	ALIVE	N
CRC1344	Mauriziano Umberto I Hospital	2015-04-21	77	F	CAECUM	4	3	2	1	2015-01-19	2015-01-27	N	N	N	N	Y	2016	N	DEAD	N
CRC1350	Candiolo Cancer Institute	2015-04-23	63	F	CAECUM	4	4A	1B	1	2015-02-23	2015-04-13	N	N	N	N	N	2022	NA	NA	Y
CRC1355	Mauriziano Umberto I Hospital	2015-04-30	82	F	RIGHT COLON	4	4	1B	1	2014-12-04	2015-01-07	N	N	N	N	Y	2019	N	DEAD	N
CRC1359	Mauriziano Umberto I Hospital	2015-05-11	66	M	SIGMOID COLON	4	3	1A	1	2014-06-26	2014-06-26	Y	FOLFOX	N	N	Y	2017	N	DEAD	N
CRC1360	Mauriziano Umberto I Hospital	2015-05-13	58	M	LEFT COLON	4	2	1	1	2015-09-15	2015-02-03	Y	XELOX+FOLFIRI+BEVACIZUMAB	N	N	Y	2016	N	DEAD	N
CRC1367	Mauriziano Umberto I Hospital	2015-05-20	66	F	LEFT COLON	4	3	1	1	2011-12-01	2011-12-01	Y	XELOX+CETUXIMAB	Y	PR	N	2022	Y	ALIVE	N
CRC1376	Mauriziano Umberto I Hospital	2015-06-11	NA	NA	NA	NA	NA	NA	NA	NA	NA	N	N	N	N	N	NA	NA	NA	N
CRC1387	Candiolo Cancer Institute	2015-06-25	81	M	RECTUM	4	3	1B	1	2014-06-04	2014-11-08	Y	XELODA	N	N	N	2017	NA	NA	Y
CRC1389	Candiolo Cancer Institute	2015-07-02	68	M	LEFT COLON	4	3	1B	1	2010-12-15	2015-04-27	Y	FOLFIRI	N	N	N	2021	NA	NA	N
CRC1390	Candiolo Cancer Institute	2015-07-03	49	F	RECTUM	4	NA	NA	1	2014-06-10	2014-06-10	N	N	N	N	N	2016	NA	NA	N
CRC1397	Mauriziano Umberto I Hospital	2015-07-17	NA	NA	NA	NA	NA	NA	NA	NA	NA	N	N	N	N	N	NA	NA	NA	N
CRC1399	Mauriziano Umberto I Hospital	2015-07-17	56	M	RECTUM	4	3	0	1	2013-06-11	2013-06-11	Y	FOLFOX+CETUXIMAB	Y	PR	Y	2022	N	ALIVE	N
CRC1408	Mauriziano Umberto I Hospital	2015-07-28	76	M	LEFT COLON	2A	3	0	0	2016-05-03	2016-12-12	N	N	N	N	Y	2016	Y	DEAD	N
CRC1412	Mauriziano Umberto I Hospital	2015-08-05	66	M	LEFT COLON	2B	3	1	0	2014-08-26	2015-08-26	Y	FOLFOX+BEVACIZUMAB	N	N	N	2019	NA	DEAD	N
CRC1430	Candiolo Cancer Institute	2015-09-16	60	F	SIGMOID COLON	3B	3	2	0	2013-01-24	2014-02-04	N	N	N	N	Y	2017	NA	NA	N
CRC1432	Candiolo Cancer Institute	2015-09-18	69	M	RECTUM	4	0	0	1	2014-02-24	2015-05-01	N	N	N	N	Y	2016	NA	NA	N
CRC1445	Mauriziano Umberto I Hospital	2015-10-09	69	M	RIGHT COLON	4	4	1	1	2015-05-01	2015-05-01	Y	FOLFOX	N	N	Y	2015	NA	DEAD	N
CRC1446	Mauriziano Umberto I Hospital	2015-10-13	77	F	RECTUM	4	3	0	1	2015-05-18	2015-05-18	Y	FOLFOX	N	N	Y	2017	NA	DEAD	N
CRC1448	Candiolo Cancer Institute	2015-10-14	40	M	RECTUM	4	3	2A	1	2015-02-23	2015-03-11	Y	FOLFOX+FOLFIRI+PANITUMUMAB	N	N	Y	2016	NA	NA	N
CRC1449	Mauriziano Umberto I Hospital	2015-10-16	60	M	SIGMOID COLON	4	4	NA	1	2015-05-15	2015-05-15	Y	FOLFIRI+CETUXIMAB	Y	PR	N	2020	Y	ALIVE	N
CRC1451	Candiolo Cancer Institute	2015-10-20	44	M	SIGMOID COLON	2	4	NA	NA	2012-11-20	2014-03-24	N	N	N	N	Y	2021	NA	NA	N
CRC1458	Candiolo Cancer Institute	2015-11-04	70	M	HEPATIC FLEXURE	4	4	0	1	2014-01-04	2014-01-04	Y	OXALIPLATINO+BEVACIZUMAB	N	N	N	2017	NA	NA	N
CRC1460	Candiolo Cancer Institute	2015-11-05	74	M	RECTUM	1	2	0	1	2013-06-14	2015-05-19	N	N	N	N	Y	2017	NA	NA	N
CRC1472	Candiolo Cancer Institute	2015-11-25	77	F	RECTUM	1	2	0	NA	2013-04-13	2015-09-01	N	N	N	N	Y	2018	NA	NA	N
CRC1473	Candiolo Cancer Institute	2015-11-25	67	M	HEPATIC FLEXURE	4	3	1B	1	2015-08-03	2015-08-14	Y	XELOX	N	N	N	2017	NA	NA	Y
CRC1474	Mauriziano Umberto I Hospital	2015-11-26	NA	NA	NA	NA	NA	NA	NA	NA	NA	N	N	N	N	N	NA	NA	NA	N
CRC1477	Mauriziano Umberto I Hospital	2015-11-30	67	M	RIGHT COLON	4	2	2	1	2014-01-30	2014-01-30	Y	FOLFOX	N	N	Y	2019	NA	DEAD	N
CRC1486	Candiolo Cancer Institute	2015-12-17	52	M	RIGHT COLON	4	3	1B	1	2015-11-05	2015-11-05	N	N	N	N	N	2022	NA	NA	Y
CRC1501	Mauriziano Umberto I Hospital	2016-01-22	42	F	RECTUM	NA	0	0	0	2013-02-08	2015-12-01	N	N	N	N	Y	2022	N	ALIVE	N
CRC1502	Candiolo Cancer Institute	2016-01-22	68	M	RECTUM	4	3	1A	1	2015-10-08	2015-11-03	N	N	N	N	N	2016	NA	NA	Y
CRC1522	Candiolo Cancer Institute	2016-02-15	29	F	SIGMOID COLON	4	4A	2	1	2014-04-04	2015-11-18	Y	FOLFIRI	N	N	Y	2021	NA	NA	N
CRC1523	Candiolo Cancer Institute	2016-02-17	82	F	SIGMOID COLON	4	4	1	1	2015-06-01	2015-09-28	N	N	N	N	N	2017	NA	NA	N
CRC1530	Mauriziano Umberto I Hospital	2016-03-03	53	M	RIGHT COLON	4	3	0	1	2015-10-30	2015-10-30	Y	FOLFOX	N	N	Y	2017	N	DEAD	N
CRC1561	Candiolo Cancer Institute	2016-03-10	58	M	SPLENIC FLEXURE	4	3	1A	1	2014-09-02	2015-12-09	Y	FOLFOX	N	N	Y	2022	NA	NA	N
CRC1562	Candiolo Cancer Institute	2016-03-10	59	F	LEFT COLON	4	3	1B	1	2014-12-30	2016-01-14	Y	XELOX+BEVA+FOLFOX+BEVA	N	N	N	2016	NA	NA	N
CRC1563	Candiolo Cancer Institute	2016-03-16	67	M	SIGMOID COLON	4	NA	NA	1	2015-02-04	2015-02-20	Y	FOLFOX+PANITUMUMAB	N	N	N	2016	NA	NA	N
CRC1566	Candiolo Cancer Institute	2016-03-25	56	M	LEFT COLON	3B	3	2A	0	2014-12-19	2015-11-23	Y	FOLFIRI	N	N	Y	2022	NA	NA	N
CRC1568	Candiolo Cancer Institute	2016-03-31	65	M	RECTUM	4	2	0	1	2015-10-22	2015-11-07	Y	FOLFOX	N	N	Y	2019	NA	NA	N
CRC1575	NA	NA	NA	NA	NA	NA	NA	NA	NA	NA	NA	NA	NA	NA	NA	NA	NA	NA	NA	NA
CRC1579	Candiolo Cancer Institute	2016-04-27	52	M	RECTUM	4	2	1A	1	2015-08-16	2015-09-09	Y	FOLFOX+PANITUMUMAB	N	N	N	2022	NA	NA	N
CRC1581	Mauriziano Umberto I Hospital	2016-05-03	62	M	RECTUM	4	3	1	1	2015-06-01	2015-06-01	Y	FOLFOX	N	N	N	2020	Y	ALIVE	N
CRC1586	Candiolo Cancer Institute	2016-05-11	55	F	CAECUM	4	4A	2A	1	2015-07-26	2015-07-26	Y	XELOX+AVASTIN	N	N	Y	2017	NA	NA	N
CRC1588	Mauriziano Umberto I Hospital	2016-05-12	64	M	LEFT COLON	2	4	0	0	2016-02-04	2016-04-04	N	N	N	N	Y	2017	N	DEAD	N
CRC1589	Mauriziano Umberto I Hospital	2016-05-18	55	M	LEFT COLON	2B	3	1	0	2015-02-01	2016-02-16	N	N	N	N	Y	2019	N	DEAD	N
CRC1598	Candiolo Cancer Institute	2016-06-10	57	M	RECTUM	4	3	0	1	2015-02-05	2016-03-01	Y	FOLFOX	N	N	N	2021	NA	NA	N
CRC1599	Candiolo Cancer Institute	2016-06-15	58	M	LEFT COLON	4	3	1B	1	2015-12-26	2015-12-26	N	N	N	N	N	2021	NA	NA	Y
CRC1605	Candiolo Cancer Institute	2016-06-30	54	M	HEPATIC FLEXURE	2B	4A	0	0	2015-05-07	2016-05-05	N	N	N	N	Y	2019	NA	NA	N
CRC1606	Candiolo Cancer Institute	2016-07-06	77	M	SPLENIC FLEXURE	4	2	0	1	2015-11-04	2015-11-NA	Y	CAPECITABINE+OXALIPLATIN	N	N	N	2017	NA	NA	N
CRC1614	Candiolo Cancer Institute	2016-07-22	29	M	LEFT COLON	4	4A	2A	1	2014-09-07	2014-11-18	Y	FOLFOXIRI+BEVACIZUMAB	N	N	N	NA	NA	NA	N
CRC1620	Candiolo Cancer Institute	2016-08-24	70	F	SIGMOID COLON	3	1	1B	0	2015-03-04	2015-12-04	N	N	N	N	Y	2020	NA	NA	N
CRC1624	Candiolo Cancer Institute	2016-09-09	68	M	CAECUM	4	4A	1B	1	2016-04-01	2016-04-01	Y	FOLFOX	N	N	N	2017	NA	NA	Y
CRC1628	Candiolo Cancer Institute	2016-09-22	57	M	CAECUM	3B	3	1B	0	2016-05-04	2016-08-01	Y	FOLFOX	N	N	Y	2021	NA	NA	N
CRC1629	Candiolo Cancer Institute	2016-09-21	81	M	SIGMOID COLON	4	3	2B	1	2016-07-09	2016-07-22	N	N	N	N	Y	2020	NA	NA	Y
CRC1634	Candiolo Cancer Institute	2016-10-13	61	M	RECTUM	4	3	1A	1	2016-02-04	2016-03-22	Y	FOLFOX	N	N	Y	2018	NA	NA	Y
CRC1648	Candiolo Cancer Institute	2016-11-15	70	F	SPLENIC FLEXURE	4	4A	0	1	2014-03-01	2014-03-01	Y	FOLFIRI+AVASTIN	N	N	Y	2017	NA	NA	N
CRC1650	Candiolo Cancer Institute	2016-11-14	83	F	RECTUM	4	3	1	1	2014-09-04	2016-09-20	N	N	N	N	Y	2018	NA	NA	N
CRC1673	Candiolo Cancer Institute	2017-01-12	59	M	SIGMOID COLON	3C	4A	1B	0	2015-11-04	2016-01-04	N	N	N	N	N	2017	NA	NA	Y
CRC1675	Candiolo Cancer Institute	2017-02-06	58	F	SIGMOID COLON	4	3	0	1	2015-12-23	2017-01-09	Y	FOLFOX+PANITUMUMAB	N	N	N	2017	NA	NA	N
CRC1681	Candiolo Cancer Institute	2017-02-17	77	M	RECTUM	3B	4A	1C	0	2014-12-22	2016-09-16	Y	FOLFIRI	N	N	Y	2018	NA	NA	N
CRC1709	Mauriziano Umberto I Hospital	2017-06-13	73	M	LEFT COLON	4	4	1	1	2016-07-09	2016-07-09	Y	FOLFIRI+CETUXIMAB	Y	PR	Y	2021	N	DEAD	N
CRC1723	Mauriziano Umberto I Hospital	2017-07-05	78	NA	RECTUM	4	3	1B	1A	2016-03-15	2017-01-15	Y	FOLFIRI	N	N	N	2022	N	DEAD	N
CRC1729	Mauriziano Umberto I Hospital	2017-07-13	70	M	RECTUM	3	3	1	1	2016-10-20	2016-10-20	Y	FOLFOX	N	N	Y	2020	N	ALIVE	N
CRC1744	Mauriziano Umberto I Hospital	2017-09-05	55	M	RECTUM	3	3	2	NA	2013-01-15	2017-04-20	Y	XELOX	N	N	Y	2022	N	DEAD	N
CRC1745	Mauriziano Umberto I Hospital	2017-09-12	68	M	SIGMOID COLON	4	NA	NA	1A	2012-04-15	2017-05-31	Y	FOLFOX	N	N	Y	2022	Y	ALIVE	N
CRC1746	Mauriziano Umberto I Hospital	2017-09-12	66	F	RIGHT COLON	4	NA	NA	1A	2016-04-15	2017-06-16	Y	FOLFOX	N	N	Y	2019	N	DEAD	N
CRC1748	Mauriziano Umberto I Hospital	2017-09-19	74	M	TRANSVERSE COLON	2	3	NA	NA	2016-04-15	2017-07-29	Y	NA	N	N	N	2022	N	DEAD	N
CRC1757	Mauriziano Umberto I Hospital	2017-10-02	52	F	RECTUM	4	3	2	1	2017-05-26	2017-05-26	Y	FOLFIRI	N	N	Y	2018	N	DEAD	N
CRC1765	Mauriziano Umberto I Hospital	2017-10-13	44	F	LEFT COLON	2A	3	0	0	2016-11-01	2017-05-09	Y	FOLFOX+PANITUMUMAB	N	N	N	2022	Y	ALIVE	N
CRC1772	Mauriziano Umberto I Hospital	2017-11-10	75	M	LEFT COLON	4	NA	1	1	2016-12-01	2016-12-01	Y	FOLFOX+PANITUMUMAB	N	N	Y	2021	N	DEAD	N
CRC1774	Mauriziano Umberto I Hospital	2017-11-16	49	F	RECTUM	2A	2	1A	0	2017-02-01	2018-01-26	Y	FOLFIRI	N	N	Y	2022	N	ALIVE	N
CRC1779	Mauriziano Umberto I Hospital	2017-11-15	78	M	LEFT COLON	4	4	2	1	2018-04-22	2018-04-22	Y	FOLFOX+PANITUMUMAB	N	N	Y	2020	N	DEAD	N
CRC1781	Mauriziano Umberto I Hospital	2017-11-16	44	F	LEFT COLON	2A	3	0	0	2016-11-01	2017-05-09	Y	FOLFOX+PANITUMUMAB	N	N	Y	2022	Y	ALIVE	N
CRC1782	Mauriziano Umberto I Hospital	2017-11-16	65	M	TRANSVERSE COLON	2B	3	1B	0	2016-02-29	2017-06-28	Y	FOLFIRI	N	N	Y	2022	N	ALIVE	N
CRC1811	Candiolo Cancer Institute	2017-12-21	66	M	RECTUM	4	3	1	1	2016-05-01	2017-11-22	N	N	N	N	Y	2020	NA	NA	N
CRC1816	Candiolo Cancer Institute	2017-12-21	62	F	TRANSVERSE COLON	3	3	1C	NA	2017-12-18	NA	N	N	N	N	N	2017	NA	NA	N
CRC1819	Mauriziano Umberto I Hospital	2017-12-22	48	F	RIGHT COLON	4	3	2	1	2017-07-03	2017-07-03	Y	FOLFOX	N	N	Y	2019	N	DEAD	N
CRC1824	Candiolo Cancer Institute	2018-01-10	49	M	ASCENDING COLON	4	4A	1A	1	2016-08-01	2016-08-01	Y	FOLFOX+PANITUMUMAB	N	N	Y	2019	NA	NA	Y
CRC1826	Candiolo Cancer Institute	2018-01-11	57	F	CAECUM	4	3	1	1	2016-04-01	2016-04-01	Y	FOLFIRI+BEVACIZUMAB	N	N	N	2018	NA	NA	N
CRC1868	Mauriziano Umberto I Hospital	2018-02-23	65	M	TRANSVERSE COLON	2B	3	1	0	2016-02-29	2017-06-28	Y	FOLFIRI	N	N	Y	2022	N	ALIVE	N
CRC1870	Mauriziano Umberto I Hospital	2018-02-23	54	F	LEFT COLON	4	3	2	1	2017-09-18	2017-09-18	Y	FOLOFOX+PANITUMUMAB	N	N	Y	2020	N	DEAD	N
CRC1874	Candiolo Cancer Institute	2018-02-28	69	F	RECTUM	4	3	1A	1	2017-03-01	2017-03-01	y	FOLFOX+FOLFIRI+CETUXIMAB	Y	PD	Y	2019	NA	NA	N
CRC1875	Candiolo Cancer Institute	2018-02-28	69	F	RECTUM	4	3	1A	1	2017-03-01	2017-03-01	y	FOLFOX+FOLFIRI+CETUXIMAB	Y	PD	Y	2019	NA	NA	N
CRC1883	Mauriziano Umberto I Hospital	2018-03-06	67	M	RIGHT COLON	2A	3	0	0	2017-03-15	2017-11-15	Y	FOLFOX	N	N	N	2019	Y	DEAD	N
CRC1888	Mauriziano Umberto I Hospital	2018-03-15	65	F	RIGHT COLON	4	4	0	1	2017-10-17	2017-10-17	Y	FOLFIRI+BEVACIZUMAB	N	N	Y	2020	N	DEAD	N
CRC1893	Mauriziano Umberto I Hospital	2018-03-16	61	M	RIGHT COLON	2A	3	0	0	2016-03-14	2017-12-19	N	N	N	N	N	2020	Y	ALIVE	N
CRC1894	Mauriziano Umberto I Hospital	2018-03-16	63	F	LEFT COLON	NA	NA	NA	NA	2015-10-08	2017-12-01	N	N	N	N	Y	2020	N	DEAD	N
CRC1895	Mauriziano Umberto I Hospital	2018-03-20	59	F	TRANSVERSE COLON	4	3	0	1	2014-04-01	2017-12-18	N	N	N	N	N	2022	NA	NA	N
CRC1897	Candiolo Cancer Institute	2018-03-22	69	F	RECTUM	4	3	1	1	2016-10-01	2016-10-01	Y	FOLFOX+CETUXIMAB	Y	PD	N	NA	NA	NA	N
CRC1900	Mauriziano Umberto I Hospital	2018-03-16	83	F	LEFT COLON	3A	3	1	0	2017-07-21	2018-02-05	N	N	N	N	Y	2019	N	DEAD	N
CRC1901	Mauriziano Umberto I Hospital	2018-03-16	56	M	RECTUM	4	3	1	1	2017-07-21	2017-07-21	Y	FOLFOX+BEVACIZUMAB	N	N	Y	2018	N	DEAD	N
CRC1903	Mauriziano Umberto I Hospital	2018-03-27	54	F	RIGHT COLON	4	3	0	1	2017-08-01	2017-08-01	Y	FOLFOX+BEVACIZUMAB	N	N	N	2020	Y	ALIVE	N
CRC1916	Mauriziano Umberto I Hospital	2018-04-20	73	M	RIGHT COLON	3	3	2	0	2017-05-01	2018-01-01	Y	FOLFOX	N	N	Y	2020	N	ALIVE	N
CRC1917	Candiolo Cancer Institute	2018-04-23	56	M	RECTUM	4	3	1	1	2015-02-20	2015-02-20	Y	NA	N	N	N	NA	NA	NA	N
CRC1918	Mauriziano Umberto I Hospital	2018-04-20	59	M	RIGHT COLON	4	2	1	1	2017-12-19	2017-12-19	Y	FOLFIRI+CETUXIMAB	Y	PR	Y	2022	N	ALIVE	N
CRC1921	Mauriziano Umberto I Hospital	2018-04-26	60	M	RECTUM	2B	2	1	0	2017-10-15	2017-12-15	Y	FOLFOX	N	N	N	NA	NA	NA	N
CRC1949	Candiolo Cancer Institute	2018-05-03	61	M	LEFT COLON	3	3	2A	1	2015-10-15	2015-10-16	N	N	N	N	N	NA	NA	NA	N
CRC1951	Candiolo Cancer Institute	2018-05-04	59	F	LEFT COLON	4	3	2A	1	2017-09-25	2017-12-19	Y	FOLFOX+BEVACIZUMAB	N	N	N	2018	NA	NA	N
CRC1961	Mauriziano Umberto I Hospital	2018-05-30	69	F	LEFT COLON	4	1	0	1	2017-09-06	2017-09-06	Y	XELOX	N	N	Y	2020	N	DEAD	N
CRC1977	Candiolo Cancer Institute	2018-06-18	60	M	SIGMOID COLON	4	3	1	1	2017-05-29	2017-09-25	Y	FOLFOX+BEVACIZUMAB	N	N	N	2018	NA	NA	N
CRC1979	Mauriziano Umberto I Hospital	2018-06-29	50	M	RIGHT COLON	4	3	0	1	2018-01-04	2018-01-04	Y	FOLFOXIRI	N	N	Y	2020	N	DEAD	N
CRC1989	Candiolo Cancer Institute	2018-07-11	51	M	RECTUM	4	NA	NA	1	2018-06-05	2018-06-05	N	N	N	N	N	2022	NA	NA	Y
CRC2022	Mauriziano Umberto I Hospital	2018-08-07	57	M	TRANSVERSE COLON	4	3	1	1	2017-11-18	2017-11-18	Y	FOLFOX+PANITUMUMAB	N	N	Y	2020	N	DEAD	N
CRC2026	Candiolo Cancer Institute	2018-08-09	56	M	SIGMOID COLON	4	3	1	1	2018-07-15	2018-07-15	Y	FOLFOX	N	N	N	2022	NA	NA	N
CRC2041	Mauriziano Umberto I Hospital	2018-08-28	71	M	LEFT COLON	4	3	2	1A	2017-11-01	2017-11-01	Y	FOLOFX+PANITUMUMAB	N	N	Y	2021	NA	DEAD	N
CRC2044	Mauriziano Umberto I Hospital	2018-08-31	62	M	RIGHT COLON	2A	3	0	0	2016-10-17	2018-04-26	Y	FOLFIRI	N	N	Y	2022	Y	ALIVE	N
CRC2060	Candiolo Cancer Institute	2018-09-10	55	F	RIGHT COLON	4	3	1	1	2018-04-18	2018-04-18	Y	FOLFOX	N	N	N	2022	NA	NA	N
CRC2113	Candiolo Cancer Institute	2018-11-15	72	M	SIGMOID COLON	4	NA	NA	1	2018-05-23	2018-06-06	Y	FOLFOX	N	N	Y	2020	NA	NA	N
CRC2394	Candiolo Cancer Institute	2019-10-17	51	M	SIGMOID COLON	4	3	1	1	2019-04-04	2019-09-04	Y	FOLFOX+PANITUMUMAB	N	N	N	2022	NA	NA	N
CRC2530	Mauriziano Umberto I Hospital	2020-06-22	53	F	RIGHT COLON	4	0	0	1	NA	NA	Y	FOLFOX	N	N	N	NA	NA	NA	N
CRC2540	Mauriziano Umberto I Hospital	2020-06-30	54	F	RIGHT COLON	4	3	1	1	2020-02-18	2020-02-18	Y	FOLFOX	N	N	Y	2021	NA	DEAD	N
CRC2541	Candiolo Cancer Institute	2020-06-30	56	M	HEPATIC FLEXURE	4	NA	NA	1	2020-04-15	2020-04-15	Y	FOLFOX+PANITUMUMAB	N	N	N	2022	NA	NA	N
CRC2546	Candiolo Cancer Institute	2020-07-06	49	M	HEPATIC FLEXURE	4	3	2	1	2018-01-08	2018-01-12	Y	FOLFOXIRI+BEVACIZUMAB	N	N	N	2021	NA	NA	N
CRC2565	Mauriziano Umberto I Hospital	2020-07-22	81	F	RIGHT COLON	2	3	0	0	2018-03-20	2018-09-06	Y	FOLFOX+CAPECITABINE+BEVACIZUMAB	N	N	N	2022	NA	ALIVE	N
CRC2566	Mauriziano Umberto I Hospital	2020-07-22	63	M	RIGHT COLON	3B	3	2A	0	2017-05-29	2018-10-06	N	N	N	N	N	NA	NA	NA	N
CRC2572	Mauriziano Umberto I Hospital	2020-07-29	44	M	RIGHT COLON	4	3	2A	1A	2013-05-16	2019-08-19	Y	FOLFOX+BEVACIZUMAB	N	N	N	NA	NA	NA	N
CRC2573	Candiolo Cancer Institute	2020-07-30	71	M	LEFT COLON	4	4A	1	1	2019-07-05	2019-09-09	Y	FOLFOX	N	N	N	2020	NA	NA	N
CRC2597	Mauriziano Umberto I Hospital	2020-08-31	70	M	RECTUM	4	3	1B	1A	2020-02-15	2020-07-10	Y	NA	N	N	N	NA	NA	NA	N
CRC2606	Mauriziano Umberto I Hospital	2020-09-14	60	F	RECTUM	3B	4A	2A	0	2019-03-24	2020-07-06	Y	XELOX	N	N	N	2020	N	ALIVE	N
CRC2772	Candiolo Cancer Institute	2021-01-18	68	M	LEFT COLON	4	3	0	1	2017-06-01	2017-07-01	Y	FOLFOX+BEVACIZUMAB	N	N	N	NA	NA	NA	N
CRC2790	Candiolo Cancer Institute	2021-02-25	81	M	RIGHT COLON	4A	3	NA	1	2020-01-26	2020-02-01	N	N	N	N	N	2021	NA	NA	Y

### Sheet: Legend
NA, not available
MTS, metastasis
Y, yes
N, no
PD, progressive disease
PR, partial response
SD, stable disease
DFS, disease-free survival
