## Supplementary Table 2 for "XENTURION, a multidimensional resource of xenografts and tumoroids from metastatic colorectal cancer patients for population-level translational oncology"

### Sheet: Supplementary Table 2
Supplementary Table 2. Origin and validation history of XENTURION tumoroids
CASE	QC (passed/not passed)	ORIGIN [patient sample/PDX(fresh/frozen)]	DERIVATION (successful/failed)	VALIDATION (successful/failed/not performed)
CRC0014	Passed	PDX (fresh)	Failed
CRC0018	Passed	PDX (fresh)	Successful	Failed
CRC0019	Passed	PDX (fresh)	Failed
CRC0022	Passed	PDX (fresh)	Successful	Successful
CRC0025	Not passed
CRC0028	Passed	PDX (fresh)	Failed
CRC0029	Passed	PDX (fresh)	Successful	Failed
CRC0030	Passed	PDX (fresh)	Successful	Successful
CRC0031	Passed	PDX (fresh)	Successful	Successful
CRC0051	Passed	PDX (fresh)	Successful	Successful
CRC0055	Passed	PDX (fresh)	Successful	Successful
CRC0058	Passed	PDX (fresh)	Failed
CRC0059	Passed	PDX (fresh+frozen)	Successful (fresh)	Successful
CRC0060	Not passed
CRC0063	Passed	PDX (fresh)	Successful	Failed
CRC0064	Passed	PDX (fresh)	Failed
CRC0065	Passed	PDX (fresh)	Successful	Successful
CRC0066	Passed	PDX (fresh)	Successful	Successful
CRC0067	Passed	PDX (fresh+frozen)	Failed
CRC0068	Passed	PDX (frozen)	Failed
CRC0069	Passed	PDX (fresh)	Successful	Successful
CRC0072	Passed	PDX (fresh)	Failed
CRC0076	Passed	PDX (fresh)	Successful	Successful
CRC0077	Passed	PDX (fresh)	Failed
CRC0078	Passed	PDX (fresh)	Successful	Successful
CRC0079	Passed	PDX (fresh)	Successful	Successful
CRC0080	Passed	PDX (fresh)	Successful	Successful
CRC0081	Passed	PDX (fresh+frozen)	Successful	Successful (frozen); Not performed (fresh)
CRC0095	Passed	PDX (fresh)	Successful	Successful
CRC0096	Passed	PDX (frozen)	Successful	Successful
CRC0097	Passed	PDX (fresh)	Successful	Successful
CRC0099	Passed	PDX (fresh)	Successful	Successful
CRC0103	Passed	PDX (fresh)	Successful	Successful
CRC0104	Passed	PDX (fresh)	Successful	Not performed
CRC0106	Passed	PDX (fresh)	Failed
CRC0110	Passed	PDX (fresh)	Successful	Failed
CRC0114	Passed	PDX (fresh)	Successful	Failed
CRC0116	Passed	PDX (fresh)	Successful	Successful
CRC0118	Passed	PDX (fresh)	Failed
CRC0119	Passed	PDX (fresh)	Successful	Failed
CRC0121	Passed	PDX (fresh)	Failed
CRC0123	Passed	PDX (fresh)	Successful	Successful
CRC0124	Passed	PDX (fresh+frozen)	Successful (fresh)	Successful
CRC0125	Passed	PDX (fresh)	Successful	Successful
CRC0134	Passed	PDX (frozen)	Successful	Successful
CRC0137	Passed	PDX (fresh)	Successful	Successful
CRC0145	Not passed
CRC0148	Passed	PDX (fresh)	Successful	Successful
CRC0150	Passed	PDX (fresh)	Successful	Successful
CRC0151	Passed	PDX (fresh)	Successful	Successful
CRC0152	Passed	PDX (fresh)	Successful	Successful
CRC0161	Passed	PDX (fresh)	Successful	Successful
CRC0166	Passed	PDX (fresh)	Successful	Successful
CRC0169	Passed	PDX (fresh)	Successful	Successful
CRC0171	Passed	PDX (fresh)	Successful	Successful
CRC0175	Passed	PDX (fresh)	Failed
CRC0177	Passed	PDX (fresh)	Successful	Successful
CRC0185	Passed	PDX (frozen)	Failed
CRC0186	Passed	PDX (fresh)	Successful	Successful
CRC0188	Passed	PDX (fresh)	Successful	Successful
CRC0196	Passed	PDX (fresh)	Successful	Successful
CRC0197	Passed	PDX (fresh)	Successful	Not performed
CRC0199	Passed	PDX (fresh)	Failed
CRC0202	Passed	PDX (fresh)	Successful	Failed
CRC0204	Passed	PDX (fresh)	Successful	Successful
CRC0231	Passed	PDX (fresh)	Successful	Successful
CRC0246	Not passed
CRC0252	Passed	PDX (fresh)	Successful	Failed
CRC0254	Passed	PDX (fresh)	Successful	Successful
CRC0257	Passed	PDX (fresh)	Successful	Failed
CRC0262	Passed	PDX (fresh+frozen)	Failed
CRC0277	Passed	PDX (fresh)	Successful	Successful
CRC0285	Passed	PDX (frozen)	Successful	Successful
CRC0291	Passed	PDX (fresh)	Successful	Successful
CRC0297	Passed	PDX (fresh+frozen)	Successful (fresh)	Successful
CRC0303	Not passed
CRC0306	Passed	PDX (frozen)	Failed
CRC0312	Passed	PDX (fresh)	Failed
CRC0316	Passed	PDX (fresh)	Successful	Successful
CRC0322	Passed	PDX (fresh)	Successful	Successful
CRC0327	Passed	PDX (fresh+frozen)	Successful (fresh)	Successful
CRC0330	Passed	PDX (fresh)	Failed
CRC0344	Passed	PDX (fresh)	Failed
CRC0355	Passed	PDX (fresh)	Successful	Successful (1 thawing cycle)
CRC0370	Passed	PDX (fresh)	Successful	Successful (2 thawing cycles)
CRC0379	Passed	PDX (frozen)	Successful	Not performed
CRC0382	Passed	PDX (fresh)	Failed
CRC0399	Passed	PDX (fresh)	Successful	Successful
CRC0403	Not passed
CRC0404	Passed	PDX (fresh)	Successful	Successful
CRC0406	Not passed
CRC0438	Passed	PDX (fresh)	Successful	Not performed
CRC0441	Passed	PDX (fresh)	Successful	Successful
CRC0456	Passed	PDX (fresh)	Successful	Not performed
CRC0464	Passed	PDX (fresh)	Successful	Successful
CRC0475	Passed	PDX (fresh)	Successful	Successful
CRC0477	Not passed
CRC0479	Passed	PDX (fresh)	Successful	Failed
CRC0484	Passed	PDX (fresh)	Failed
CRC0508	Passed	PDX (fresh)	Failed
CRC0515	Passed	PDX (fresh)	Successful	Successful
CRC0534	Passed	PDX (fresh+frozen)	Successful	Successful(fresh); Not performed(frozen)
CRC0542	Passed	PDX (fresh)	Successful	Successful
CRC0544	Passed	PDX (fresh)	Successful	Successful
CRC0568	Passed	PDX (fresh)	Successful	Successful
CRC0572	Passed	PDX (fresh)	Successful	Successful
CRC0574	Not passed
CRC0578	Passed	PDX (fresh)	Successful	Successful
CRC0591	Passed	PDX (fresh)	Failed
CRC0680	Passed	PDX (frozen)	Failed
CRC0718	Passed	PDX (fresh)	Successful	Failed
CRC0729	Passed	PDX (fresh)	Successful	Successful
CRC0740	Passed	PDX (frozen)	Failed
CRC0743	Passed	PDX (fresh)	Successful	Successful
CRC0771	Not passed
CRC0772	Passed	PDX (fresh)	Successful	Successful
CRC1078	Passed	PDX (fresh)	Successful	Successful
CRC1083	Passed	PDX (fresh)	Failed
CRC1090	Passed	PDX (fresh)	Successful	Successful
CRC1139	Passed	PDX (fresh)	Successful	Successful
CRC1145	Passed	PDX (fresh)	Successful	Successful
CRC1146	Passed	PDX (frozen)	Successful	Not performed
CRC1157	Not passed
CRC1166	Passed	PDX (fresh)	Failed
CRC1169	Passed	PDX (fresh)	Successful	Successful
CRC1198	Passed	PDX (fresh)	Failed
CRC1239	Passed	PDX (fresh)	Successful	Successful
CRC1241	Passed	PDX (fresh)	Successful	Successful
CRC1245	Passed	PDX (fresh)	Successful	Not performed
CRC1251	Passed	PDX (fresh)	Successful	Successful
CRC1257	Passed	PDX (fresh)	Successful	Not performed
CRC1272	Passed	PDX (fresh)	Successful	Successful
CRC1277	Passed	PDX (fresh)	Failed
CRC1278	Passed	PDX (fresh)	Successful	Successful
CRC1303	Passed	PDX (fresh)	Failed
CRC1306	Passed	PDX (fresh)	Successful	Successful
CRC1307	Passed	PDX (fresh)	Successful	Successful
CRC1313	Passed	PDX (fresh)	Successful	Failed
CRC1314	Passed	PDX (fresh)	Successful	Successful
CRC1318	Passed	PDX (fresh)	Failed
CRC1321	Passed	PDX (fresh)	Successful	Successful
CRC1326	Not passed
CRC1329	Passed	PDX (fresh)	Successful	Failed
CRC1331	Passed	PDX (fresh)	Successful	Successful
CRC1336	Passed	PDX (fresh)	Successful	Not performed
CRC1337	Passed	patient sample	Successful	Successful
CRC1342	Passed	PDX (fresh)+patient sample	Successful	Successful (patient sample); Not performed (PDX)
CRC1344	Not passed
CRC1350	Passed	PDX (fresh)	Successful	Not performed
CRC1355	Passed	PDX (fresh)	Successful	Failed
CRC1359	Passed	PDX (fresh)	Successful	Successful
CRC1360	Passed	PDX (fresh)	Successful	Successful
CRC1367	Passed	PDX (fresh)	Successful	Successful
CRC1376	Passed	PDX (fresh)	Successful	Successful
CRC1387	Passed	PDX (fresh)	Failed
CRC1389	Passed	PDX (fresh)	Successful	Successful
CRC1390	Passed	PDX (fresh)	Successful	Successful
CRC1397	Not passed
CRC1399	Passed	PDX (fresh)	Successful	Successful
CRC1408	Passed	PDX (fresh)	Successful	Failed
CRC1412	Not passed
CRC1430	Passed	PDX (fresh)	Successful	Successful
CRC1432	Passed	PDX (fresh)	Successful	Successful
CRC1445	Passed	PDX (fresh)	Successful	Successful
CRC1446	Passed	PDX (fresh)	Successful	Successful
CRC1448	Passed	PDX (fresh)	Successful	Not performed
CRC1449	Passed	PDX (fresh)	Successful	Successful
CRC1451	Passed	PDX (fresh)	Successful	Successful
CRC1458	Not passed
CRC1460	Passed	PDX (fresh)	Successful	Successful
CRC1472	Passed	PDX (fresh)	Successful	Successful
CRC1473	Not passed
CRC1474	Passed	PDX (fresh)	Successful	Failed
CRC1477	Passed	PDX (fresh)	Successful	Successful
CRC1486	Passed	PDX (fresh)	Failed
CRC1501	Passed	PDX (fresh)	Successful	Failed
CRC1502	Passed	PDX (fresh)	Successful	Successful
CRC1522	Passed	PDX (fresh)	Failed
CRC1523	Passed	PDX (fresh)	Successful	Successful
CRC1530	Passed	PDX (fresh)	Successful	Failed
CRC1561	Passed	PDX (fresh)	Successful	Successful
CRC1562	Passed	PDX (fresh)	Failed
CRC1563	Passed	patient sample	Successful	Successful
CRC1566	Passed	patient sample	Successful	Successful
CRC1568	Passed	PDX (fresh)	Successful	Successful
CRC1575	Passed	PDX (fresh)	Successful	Successful
CRC1579	Passed	PDX (fresh)	Successful	Successful
CRC1581	Passed	PDX (fresh)	Successful	Failed
CRC1586	Passed	PDX (fresh)	Failed
CRC1588	Passed	PDX (fresh)	Successful	Successful
CRC1589	Passed	PDX (fresh)	Successful	Successful
CRC1598	Passed	PDX (fresh)	Successful	Successful
CRC1599	Passed	PDX (fresh)	Successful	Successful
CRC1605	Passed	PDX (fresh)	Successful	Failed
CRC1606	Passed	PDX (fresh)	Successful	Failed
CRC1614	Passed	PDX (fresh)	Successful	Successful
CRC1620	Passed	PDX (fresh)	Successful	Successful
CRC1624	Not passed
CRC1628	Passed	PDX (fresh)	Successful	Successful
CRC1629	Passed	PDX (fresh)	Successful	Successful
CRC1634	Passed	PDX (fresh)	Successful	Successful
CRC1648	Passed	PDX (fresh)	Failed
CRC1650	Passed	PDX (fresh)	Failed
CRC1673	Not passed
CRC1675	Passed	PDX (fresh)	Successful	Successful
CRC1681	Passed	PDX (fresh)	Successful	Not performed
CRC1709	Passed	PDX (fresh)	Failed
CRC1723	Passed	PDX (fresh)	Successful	Successful
CRC1729	Passed	PDX (fresh)	Successful	Successful
CRC1744	Passed	PDX (fresh)	Successful	Successful (2 thawing cycles)
CRC1745	Passed	PDX (fresh)	Successful	Successful
CRC1746	Passed	PDX (fresh)	Failed
CRC1748	Passed	PDX (fresh)	Successful	Failed
CRC1757	Passed	PDX (fresh)	Successful	Successful
CRC1765	Passed	PDX (fresh)	Failed
CRC1772	Passed	PDX (fresh)	Successful	Not performed
CRC1774	Passed	PDX (fresh)	Successful	Successful
CRC1779	Passed	PDX (fresh)	Successful	Successful (2 thawing cycles)
CRC1781	Passed	PDX (fresh)	Successful	Not performed
CRC1782	Passed	PDX (fresh)	Successful	Successful (1 thawing cycle)
CRC1811	Passed	PDX (fresh)	Failed
CRC1816	Passed	PDX (fresh)	Failed
CRC1819	Passed	PDX (fresh)	Successful	Failed
CRC1824	Passed	PDX (fresh)	Failed
CRC1826	Passed	PDX (fresh)	Failed
CRC1868	Passed	PDX (fresh)	Failed
CRC1870	Passed	PDX (fresh)	Successful	Not performed
CRC1874	Not passed
CRC1875	Passed	PDX (fresh)	Successful	Not performed
CRC1883	Passed	PDX (fresh)	Successful	Failed
CRC1888	Passed	PDX (fresh)	Successful	Successful
CRC1893	Passed	PDX (fresh)	Successful	Not performed
CRC1894	Not passed
CRC1895	Passed	PDX (fresh)	Successful	Successful
CRC1897	Passed	PDX (fresh)	Successful	Not performed
CRC1900	Passed	PDX (fresh)	Successful	Successful
CRC1901	Passed	PDX (fresh)	Failed
CRC1903	Passed	PDX (fresh)	Successful	Successful (1 thawing cycle)
CRC1916	Passed	PDX (fresh)	Successful	Successful (1 thawing cycle)
CRC1917	Passed	PDX (fresh)	Successful	Successful (2 thawing cycles)
CRC1918	Not passed
CRC1921	Passed	PDX (fresh)	Successful	Successful (2 thawing cycles)
CRC1949	Passed	PDX (fresh)	Successful	Not performed
CRC1951	Passed	PDX (fresh)	Successful	Not performed
CRC1961	Passed	PDX (fresh)	Successful	Successful (1 thawing cycle)
CRC1977	Passed	PDX (fresh)	Successful	Not performed
CRC1979	Passed	PDX (fresh)	Successful	Successful (2 thawing cycles)
CRC1989	Passed	PDX (fresh)	Successful	Successful (2 thawing cycles)
CRC2022	Not passed
CRC2026	Passed	PDX (fresh)	Successful	Not performed
CRC2041	Not passed
CRC2044	Passed	PDX (fresh)	Successful	Not performed
CRC2060	Passed	PDX (fresh)	Failed
CRC2113	Passed	PDX (fresh)	Successful	Not performed
CRC2394	Passed	PDX (fresh)	Successful	Not performed
CRC2530	Passed	patient sample	Failed
CRC2540	Passed	patient sample	Failed
CRC2541	Passed	patient sample	Failed
CRC2546	Passed	patient sample	Failed
CRC2565	Passed	patient sample	Failed
CRC2566	Passed	patient sample	Successful	Not performed
CRC2572	Passed	patient sample	Failed
CRC2573	Passed	patient sample	Successful	Not performed
CRC2597	Passed	patient sample	Failed
CRC2606	Passed	patient sample	Failed
CRC2772	Passed	PDX (fresh)	Successful	Not performed
CRC2790	Passed	PDX (fresh)	Successful	Not performed
