## Supplementary Table 3 for "XENTURION, a multidimensional resource of xenografts and tumoroids from metastatic colorectal cancer patients for population-level translational oncology"

### Sheet: Supplementary Table 3
Supplementary Table 3. Statistical impact of single gene alterations on PDXT validation rates
Gene	pvalue	fit coefficient
CTNNB1	0.00193516	-2.69968
FBXW7	0.0700703	-1.64007
CREBBP	0.119174	-1.91365
SMAD4	0.253777	-1.00247
BRAF	0.368219	-1.03301
GNAS	0.368219	-1.03301
APC	0.377413	0.693147
ARID1A	0.434581	-0.890973
NRAS	0.434581	-0.890973
ERBB4	0.564553	-0.650588
SOX9	0.627193	-0.546544
PIK3CA	0.947663	0.0727594
KRAS	0.953717	0.0498718
KAT6A	0.992722	14.7329
TP53	0.993109	-16.9581
ARID2	0.99336	14.7245
KDM6A	0.99336	14.7245
MAP2K4	0.99336	14.7245
ELF3	0.99336	14.7245
SETD2	0.99336	14.7245
ASXL1	0.993901	15.767
ATM	0.994064	14.7162
BRCA2	0.994905	15.7413
JAK2	0.994905	15.7413
KDR	0.994905	15.7413
ERBB2	0.994905	15.7413

### Sheet: Legend
fit coefficient, the coefficient fit by different univariates for the dependent variables
