## Supplementary Table 5 for "XENTURION, a multidimensional resource of xenografts and tumoroids from metastatic colorectal cancer patients for population-level translational oncology"

### Sheet: Supplementary Table 5
Supplementary Table 5. Inference of tumor's primary tissue of origin from transcriptional data
Genealogy ID	Prediction
CRC0022LMO0A04012002R01000	COADREAD
CRC0022LMO0A04013001R01000	COADREAD
CRC0022LMX0B02204TUMR03000	COADREAD
CRC0030LMO0A04009001R02000	COADREAD
CRC0030LMO0A04010001R03000	COADREAD
CRC0030LMX0B02204TUMR02000	COADREAD
CRC0031LMH0000000000R02000	COADREAD
CRC0031LMO0A04012001R01000	COADREAD
CRC0031LMX0A02201TUMR02000	COADREAD
CRC0031LMX0B02201TUMR04000	COADREAD
CRC0051LMH0000000000R02000	COADREAD
CRC0051LMO0A02006001R01000	COADREAD
CRC0051LMO0A04009001R01000	COADREAD
CRC0051LMX0A02201TUMR01000	COADREAD
CRC0051LMX0B01001TUMR01000	COADREAD
CRC0055LMO0A02006001R01000	COADREAD
CRC0055LMX0A02201TUMR02000	COADREAD
CRC0059LMO0A04013001R01000	COADREAD
CRC0059LMO0A05015003R01000	COADREAD
CRC0059LMX0B02202TUMR04000	COADREAD
CRC0065LMO0A05014001R01000	COADREAD
CRC0065LMO0A05017001R01000	COADREAD
CRC0065LMX0B02202TUMR02000	COADREAD
CRC0066LMO0A04015001R01000	COADREAD
CRC0066LMX0A02204TUMR08000	COADREAD
CRC0069LMO0A04011001R01000	COADREAD
CRC0069LMO0A05068001R02000	COADREAD
CRC0069LMX0B02201TUMR02000	COADREAD
CRC0076LMH0000000000R02000	COADREAD
CRC0076LMO0B04013001R01000	COADREAD
CRC0076LMO0B04014001R02000	COADREAD
CRC0076LMX0B02204TUMR08000	COADREAD
CRC0078LMO0D03033001R01000	COADREAD
CRC0078LMO0D04029001R01000	COADREAD
CRC0078LMX0B02204TUMR02000	COADREAD
CRC0079LMH0000000000R02000	COADREAD
CRC0079LMO0A04012001R01000	COADREAD
CRC0079LMO0A04018002R01000	COADREAD
CRC0079LMX0A02204TUMR02000	COADREAD
CRC0080LMO0A04019001R02000	COADREAD
CRC0080LMX0B02204TUMR05000	COADREAD
CRC0081LMH0000000000R03000	CHOL
CRC0081LMO0A04012001R01000	COADREAD
CRC0081LMX0B02204TUMR02000	COADREAD
CRC0095LMH0000000000R01000	COADREAD
CRC0095LMO0A04019001R01000	COADREAD
CRC0095LMO0A04020001R01000	COADREAD
CRC0095LMX0B02204TUMR03000	COADREAD
CRC0096LMO0C04018001R01000	COADREAD
CRC0096LMO0C04020001R02000	COADREAD
CRC0096LMX0A02201TUMR04000	COADREAD
CRC0097LMO0A04028001R01000	COADREAD
CRC0097LMO0A05032001R01000	COADREAD
CRC0097LMX0B02201TUMR04000	COADREAD
CRC0099LMO0A02005001R01000	COADREAD
CRC0099LMO0A04010001R01000	COADREAD
CRC0099LMX0A02204TUMR04000	COADREAD
CRC0099LMX0B02204TUMR03000	COADREAD
CRC0103LMO0A02007002R01000	COADREAD
CRC0103LMO0A04010001R01000	COADREAD
CRC0103LMX0B02201TUMR05000	COADREAD
CRC0116LMO0B04020001R01000	COADREAD
CRC0116LMO0B04021001R01000	COADREAD
CRC0116LMX0A02201TUMR05000	COADREAD
CRC0123LMH0000000000R01000	COADREAD
CRC0123LMO0A04012001R01000	COADREAD
CRC0123LMO0A04015001R01000.2	COADREAD
CRC0123LMX0A02204TUMR02000	COADREAD
CRC0124LMO0B04019001R01000	COADREAD
CRC0124LMO0B04019001R05000	COADREAD
CRC0124LMX0B02201TUMR04000	COADREAD
CRC0125LMO0A04016001R01000	COADREAD
CRC0125LMX0A02201TUMR03000	COADREAD
CRC0134LMO0A04009001R01000	COADREAD
CRC0134LMX0B02204TUMR02000	COADREAD
CRC0137LMO0A03009001R01000	COADREAD
CRC0137LMX0A02201TUMR04000	COADREAD
CRC0148LMO0A04008001R01000	COADREAD
CRC0148LMX0A02201TUMR08000	COADREAD
CRC0150LMO0A04014001R01000.2	COADREAD
CRC0150LMO0A04016001R01000	COADREAD
CRC0150LMX0A02204TUMR04000	COADREAD
CRC0151LMO0A04007001R01000	COADREAD
CRC0151LMX0A02204TUMR05000	COADREAD
CRC0152LMO0C04010001R01000	COADREAD
CRC0152LMO0C05019001R01000	COADREAD
CRC0152LMX0B02201TUMR04000	COADREAD
CRC0161LMO0C04021001R01000	COADREAD
CRC0161LMO0C05028001R01000	COADREAD
CRC0161LMX0A02204TUMR04000	COADREAD
CRC0166LMH0000000000R02000	COADREAD
CRC0166LMO0B04015001R01000	COADREAD
CRC0166LMO0B05020001R01000	COADREAD
CRC0166LMX0A02206TUMR05000	COADREAD
CRC0166LMX0B02204TUMR05000	COADREAD
CRC0169LMO0A04014001R01000	COADREAD
CRC0169LMX0A02202TUMR02000	COADREAD
CRC0171LMO0A02006001R01000	COADREAD
CRC0171LMO0A04008001R01000	COADREAD
CRC0171LMX0B02202TUMR05000	COADREAD
CRC0177LMO0A04008002R01000	COADREAD
CRC0177LMX0A02201TUMR05000	COADREAD
CRC0186LMO0B04024001R01000.2	COADREAD
CRC0186LMO0B04025001R01000	COADREAD
CRC0186LMX0A02201TUMR04000	COADREAD
CRC0188LMO0A02005001R01000	COADREAD
CRC0188LMO0A04009001R01000	COADREAD
CRC0188LMX0A01201TUMR01000	COADREAD
CRC0196LMO0B04008001R01000	COADREAD
CRC0196LMX0B02201TUMR11000	COADREAD
CRC0204LMO0B04012001R01000	COADREAD
CRC0204LMX0A02201TUMR05000	COADREAD
CRC0231LMO0A03010001R01000	COADREAD
CRC0231LMO0A04014001R01000	COADREAD
CRC0231LMX0A02201TUMR02000	COADREAD
CRC0254LMO0B04021001R01000	COADREAD
CRC0254LMX0B02201TUMR04000	COADREAD
CRC0277LMO0A01004001R01000	COADREAD
CRC0277LMO0A03008001R01000	COADREAD
CRC0277LMX0A02201TUMR03000	COADREAD
CRC0285LMO0A04008001R01000	COADREAD
CRC0285LMX0A02204TUMR02000	COADREAD
CRC0291LMH0000000000R01000	COADREAD
CRC0291LMO0A03012001R01000	COADREAD
CRC0291LMO0A04013001R01000	COADREAD
CRC0291LMX0A02201TUMR02000	COADREAD
CRC0297LMX0A02201TUMR01000	COADREAD
CRC0316LMO0A03010002R01000	COADREAD
CRC0316LMO0A04017001R01000	COADREAD
CRC0316LMX0A01201TUMR01000	COADREAD
CRC0322LMO0A04009001R01000	COADREAD
CRC0322LMO0A06039002R02000	COADREAD
CRC0322LMX0A02202TUMR01000	COADREAD
CRC0327LMO0B03049001R01000	COADREAD
CRC0327LMO0B04008001R01000	COADREAD
CRC0327LMX0B02201TUMR07000	COADREAD
CRC0355LMO0B01017001R01000	COADREAD
CRC0355LMO0B02012001R01000	COADREAD
CRC0355LMX0A02002TUMR01000	COADREAD
CRC0370LMO0A03017001R01000	COADREAD
CRC0370LMX0B02001TUMR04000	COADREAD
CRC0399LMH0000000000R01000	LIHC
CRC0399LMO0A02006001R01000	COADREAD
CRC0399LMO0A04010001R01000	COADREAD
CRC0399LMX0B02001TUMR04000	COADREAD
CRC0404LMH0000000000R09000	COADREAD
CRC0404LMO0A04019001R01000	COADREAD
CRC0404LMO0A05024001R01000	COADREAD
CRC0404LMX0B02002TUMR04000	COADREAD
CRC0441LMO0A04011001R01000	COADREAD
CRC0441LMX0A02001TUMR04000	COADREAD
CRC0464LMO0A04010001R01000	COADREAD
CRC0464LMO0A04014001R01000	COADREAD
CRC0464LMX0A02003TUMR01000	COADREAD
CRC0475LMO0A04012001R01000	COADREAD
CRC0475LMX0B02004TUMR02000	COADREAD
CRC0515LMO0A04011001R01000	COADREAD
CRC0515LMO0A04012001R01000	COADREAD
CRC0515LMX0A02002TUMR02000	COADREAD
CRC0534LMO0B03025002R01000	COADREAD
CRC0534LMO0B04017001R01000	COADREAD
CRC0534LMX0A02001TUMR01000	COADREAD
CRC0542LMO0C03058001R01000	COADREAD
CRC0542LMO0C04013001R01000	COADREAD
CRC0542LMX0B02004TUMR02000	COADREAD
CRC0544LMO0C04018001R01000	COADREAD
CRC0544LMO0C05018001R01000	COADREAD
CRC0544LMX0A02001TUMR02000	COADREAD
CRC0568LMX0A02002TUMR01000	COADREAD
CRC0572LMO0A02003001R01000	COADREAD
CRC0572LMX0B02001TUMR01000	COADREAD
CRC0578LMO0A04018001R01000	COADREAD
CRC0578LMO0A05020002R01000	COADREAD
CRC0578LMX0A02002TUMR02000	COADREAD
CRC0729LMO0A04008001R01000	CESC
CRC0729LMO0A04021002R01000	CESC
CRC0729LMX0A02001TUMR02000	STAD
CRC0743LMO0A04022001R01000	COADREAD
CRC0743LMO0A07034001R02000	COADREAD
CRC0743LMX0A02001TUMR01000	COADREAD
CRC0772LMH0000000000R01000	COADREAD
CRC0772LMO0B04013004R01000	COADREAD
CRC0772LMO0B04014003R01000	COADREAD
CRC0772LMX0A02004TUMR02000	COADREAD
CRC1078LMO0A05021001R01000.2	COADREAD
CRC1078LMO0A05022001R01000.2	COADREAD
CRC1078LMX0A02002TUMR02000	COADREAD
CRC1090LMO0A04011001R01000	COADREAD
CRC1090LMO0A05021001R01000.2	COADREAD
CRC1090LMX0A02001TUMR01000	COADREAD
CRC1139LMO0A04007001R01000	COADREAD
CRC1139LMX0A02001TUMR06000	COADREAD
CRC1145LMX0A02002TUMR01000	COADREAD
CRC1169LMO0C04008001R01000	COADREAD
CRC1169LMX0A01001TUMR02000	COADREAD
CRC1239LMO0B04007001R01000	COADREAD
CRC1239LMX0A02004TUMR01000	COADREAD
CRC1241LMH0000000000R05000	CHOL
CRC1241LMO0A03013003R01000	CESC
CRC1241LMO0A04018001R01000	CESC
CRC1241LMX0A02002TUMR01000	CESC
CRC1251LMO0A03045001R01000	COADREAD
CRC1251LMO0A04027001R01000	STAD
CRC1251LMX0A02003TUMR01000	STAD
CRC1272LMO0C04010001R01000	COADREAD
CRC1272LMO0C05041001R02000	COADREAD
CRC1272LMX0A02004TUMR01000	COADREAD
CRC1278LMO0A04008001R01000	COADREAD
CRC1278LMX0A02001TUMR01000	COADREAD
CRC1306LMO0A04011001R01000	COADREAD
CRC1306LMX0A02001TUMR01000	COADREAD
CRC1307LMO0A03010001R01000	COADREAD
CRC1307LMO0A04012001R01000	COADREAD
CRC1307LMX0A02002TUMR01000	COADREAD
CRC1314LMO0A02074002R01000	COADREAD
CRC1314LMO0A04016001R01000	COADREAD
CRC1314LMX0A02002TUMR01000	COADREAD
CRC1321LMO0B04006001R01000	COADREAD
CRC1321LMX0B02002TUMR01000	COADREAD
CRC1331LMO0A04011001R01000	COADREAD
CRC1331LMO0A04027003R02000	COADREAD
CRC1331LMX0A02005TUMR01000	COADREAD
CRC1359LMO0B02004001R01000	COADREAD
CRC1359LMO0B04008001R01000	COADREAD
CRC1359LMX0A02003TUMR01000	COADREAD
CRC1360LMH0000000000R09000	COADREAD
CRC1360LMO0B04012001R01000	COADREAD
CRC1360LMX0B02001TUMR01000	COADREAD
CRC1367LMO0A04012001R01000	COADREAD
CRC1367LMX0A02002TUMR01000	COADREAD
CRC1376LMO0C05032002R01000	COADREAD
CRC1376LMX0A02001TUMR01000	COADREAD
CRC1389LMO0A02004001R01000	COADREAD
CRC1389LMO0A04008001R01000	COADREAD
CRC1389LMX0A02001TUMR01000	COADREAD
CRC1390LMO0B03018001R01000	COADREAD
CRC1390LMO0B04024002R01000	COADREAD
CRC1390LMX0A02001TUMR01000	COADREAD
CRC1399LMO0A04011001R01000	COADREAD
CRC1399LMX0A02003TUMR01000	COADREAD
CRC1430LMO0B04008001R01000	COADREAD
CRC1430LMO0B05012001R01000	COADREAD
CRC1430LMX0A02004TUMR01000	COADREAD
CRC1432LMO0B04010001R01000	COADREAD
CRC1432LMO0B04013001R01000	COADREAD
CRC1445LMO0B04010002R01000	COADREAD
CRC1445LMO0B05015001R01000	COADREAD
CRC1445LMX0A02001TUMR01000	COADREAD
CRC1446LMO0A04009001R01000	COADREAD
CRC1446LMX0B02003TUMR05000	COADREAD
CRC1449LMO0A04009001R01000	COADREAD
CRC1449LMX0B01001TUMR01000	COADREAD
CRC1451LMH0000000000R01000	LIHC
CRC1451LMO0A04008001R01000.2	COADREAD
CRC1451LMO0A04010001R01000	COADREAD
CRC1460LMO0A04008001R01000	COADREAD
CRC1460LMX0B02002TUMR01000	COADREAD
CRC1472LMH0000000000R01000	COADREAD
CRC1472LMO0A04009001R01000	COADREAD
CRC1472LMO0A05013001R01000.2	COADREAD
CRC1472LMX0A02001TUMR01000	COADREAD
CRC1477LMO0A04011001R01000	COADREAD
CRC1502LMH0000000000R02000	LIHC
CRC1502LMO0A03010001R01000	COADREAD
CRC1502LMO0A04010001R01000	COADREAD
CRC1502LMX0A02001TUMR02000	COADREAD
CRC1523LMO0A05019001R01000.2	COADREAD
CRC1523LMO0A05021001R01000.2	COADREAD
CRC1523LMX0A02001TUMR01000	COADREAD
CRC1561LMO0A05031001R01000	COADREAD
CRC1561LMO0A05032001R01000	COADREAD
CRC1568LMO0A04009001R01000	COADREAD
CRC1568LMX0B02002TUMR01000	COADREAD
CRC1575LMO0A04019001R01000	COADREAD
CRC1579LMO0B05013001R01000	COADREAD
CRC1588LMO0A04008001R01000	COADREAD
CRC1588LMX0B02003TUMR01000	COADREAD
CRC1589LMO0B04015001R01000	COADREAD
CRC1589LMO0B06057001R01000	COADREAD
CRC1589LMX0B02003TUMR01000	COADREAD
CRC1598LMO0A04011001R01000	COADREAD
CRC1598LMX0B02003TUMR01000	COADREAD
CRC1599LMH0000000000R05000	LIHC
CRC1599LMO0A03008001R01000	COADREAD
CRC1599LMO0A03009001R01000	COADREAD
CRC1599LMX0A02002TUMR05000	COADREAD
CRC1614LMO0B05015001R01000	COADREAD
CRC1614LMO0B05015002R01000	COADREAD
CRC1614LMX0A02003TUMR01000	COADREAD
CRC1620LMH0000000000R02000	COADREAD
CRC1620LMO0B04010001R01000	COADREAD
CRC1620LMO0B04011001R01000.2	COADREAD
CRC1620LMX0A02003TUMR01000	COADREAD
CRC1628LMO0A04010001R01000	COADREAD
CRC1629LMH0000000000R01000	LIHC
CRC1629LMO0A04014001R01000	COADREAD
CRC1629LMO0A04015001R01000	COADREAD
CRC1629LMX0B02004TUMR01000	COADREAD
CRC1634LMO0A03014002R01000	COADREAD
CRC1675LMO0A02005001R01000	COADREAD
CRC1675LMO0A04008001R01000	COADREAD
CRC1675LMX0A02003TUMR01000	COADREAD
CRC1723LMO0A02007001R02000	COADREAD
CRC1723LMO0A04011001R01000	COADREAD
CRC1723LMX0A02002TUMR05000	COADREAD
CRC1729LMO0A02007001R01000	COADREAD
CRC1729LMO0A04011001R01000	COADREAD
CRC1729LMX0A02002TUMR01000	COADREAD
CRC1744LMO0A02006001R01000	COADREAD
CRC1744LMX0B02003TUMR01000	COADREAD
CRC1745LMO0B04008001R01000	COADREAD
CRC1745LMO0B04009001R01000	COADREAD
CRC1745LMX0A02001TUMR01000	COADREAD
CRC1757LMO0A02005001R01000	COADREAD
CRC1757LMX0A02002TUMR01000	COADREAD
CRC1774LMO0A01009001R02000	COADREAD
CRC1774LMX0A02003TUMR01000	COADREAD
CRC1779LMO0A02008001R01000	COADREAD
CRC1779LMX0B02003TUMR01000	COADREAD
CRC1888LMO0A02005001R01000	COADREAD
CRC1888LMO0A04009001R01000	COADREAD
CRC1888LMX0A02002TUMR01000	COADREAD
CRC1895LMO0B01006001R01000	COADREAD
CRC1895LMO0B04011001R01000	COADREAD
CRC1895LMX0B02003TUMR01000	COADREAD
CRC1900LMO0A01010001R01000	COADREAD
CRC1900LMO0A04015001R01000	COADREAD
CRC1900LMX0A01001TUMR01000	COADREAD
CRC1903LMO0B01003001R01000	COADREAD
CRC1903LMO0B02006001R01000	COADREAD
CRC1903LMX0B02001TUMR01000	COADREAD
CRC1916LMO0B01009001R01000	COADREAD
CRC1916LMX0B02002TUMR01000	COADREAD
CRC1917LMH0000000000R01000	COADREAD
CRC1917LMO0A01003001R01000	COADREAD
CRC1917LMO0A01006001R01000	COADREAD
CRC1917LMX0B02001TUMR05000	COADREAD
CRC1961LMO0A01005001R01000	COADREAD
CRC1961LMX0A02003TUMR01000	COADREAD
CRC1979LMO0A01003001R01000	COADREAD
CRC1979LMX0A02001TUMR01000	COADREAD
CRC1989LMO0A01005001R01000	COADREAD
CRC1989LMX0B02002TUMR01000	COADREAD

### Sheet: Legend
CESC, Cervical squamous cell carcinoma and endocervical adenocarcinoma
CHOL, Cholangiocarcinoma
COADREAD, Colon/Rectum adenocarcinoma
LIHC, Liver hepatocellular carcinoma
STAD, Stomach adenocarcinoma
