## Supplementary Table 6 for "XENTURION, a multidimensional resource of xenografts and tumoroids from metastatic colorectal cancer patients for population-level translational oncology"

### Sheet: Cetuximab response
Supplementary Table 6. Cetuximab response profiles in XENTURION models and sensitivity and specificity of PDXTs in predicting response to cetuximab in PDXs
Model	Relative cell number (ATP content, cetuximab treated /untreated)			Relative tumoroid total area (day 7/day 0, cetuximab treated/untreated)			Cetuximab response in PDXs (% tumor volume change after 3 weeks of treatment)
	5,000 cells/well	1,250 cells/well	20,000 cells/well	5,000 cells/well	1,250 cells/well	20,000 cells/well
CRC0022	1.09285	0.801667	1.05933	0.969098	0.757664	0.860703	196
CRC0030	0.414809	0.616348	0.265624	0.51184	0.731566	0.318464	6.5
CRC0031	0.729846	0.798094	1.45305	0.52529	0.905567	0.898344	88.5
CRC0051	0.800078	0.726413	1.05545	0.929192	0.947685	0.863522	NA
CRC0055	0.892442	0.768842	0.800157	0.750242	0.858354	1.00127	205
CRC0059	0.231447		0.488308	0.306604		0.649275	-64.5
CRC0065	0.321925	0.298692	0.346018	0.466543	1.08552	0.429764	-40.5
CRC0066	0.626123	0.649206	0.77628	0.603106	0.671431	0.845989	-13.5
CRC0069	0.38742	0.561056	0.398836	0.297965	0.5047	0.332964	-57
CRC0076	0.302228	0.271825	0.265335	0.579113	0.373501	0.430799	-52
CRC0078	0.256218	0.535719	0.19155	0.431855	1.03049	0.333947	-60.2
CRC0079	0.715083	0.877873	0.773659	1.24247	0.941087	1.01723	200.5
CRC0080	0.121111	0.113332	0.645288	0.202717	0.32207	0.55045	150
CRC0095	0.416943	0.62231	0.440732	0.572024	0.64698	0.472154	5.5
CRC0096	0.17523	0.226459	0.315421	0.238591	0.607378	0.315267	-72
CRC0097	0.498461	0.6359	0.352335	0.880241	1.67551	0.462228	-32
CRC0099	0.454511	0.557949	0.555908	0.436705	0.526609	0.610077	-9
CRC0103	0.520818	1.05706	0.756056	0.810418	1.13628	0.842598	-35
CRC0123	0.762113	1.16392	1.19226	0.93533	1.23199	0.84449	NA
CRC0124	0.298227	0.495584	0.87308	0.272797	0.540617	0.478524	100.5
CRC0125	0.975471	0.899248	1.10093	0.957782	0.979351	1.02888	105
CRC0134	0.95828	1.1441	1.0449	1.02083	0.841812	1.07179	179.5
CRC0137	0.352228	0.738436	0.319835	0.86466	1.37686	0.806206	-34.5
CRC0148	0.971141	1.00525	0.990414	0.884573	1.02694	1.02886	344
CRC0150	1.03677	0.716739	1.21989	0.861221	0.84705	1.04286	144
CRC0151	1.04576		0.931584	1.06386		1.73901	325.5
CRC0152	0.847456	0.34633	0.9964	0.516625	0.349401	1.02785	525
CRC0161	1.1587	1.52658	1.06237	1.20756	1.79727	1.03192	139
CRC0166	0.389352	0.397324	0.905077	0.548625	0.72446	0.791446	33.1842
CRC0169	0.80343	0.755815	1.26619	0.581003	0.652877	0.802954	NA
CRC0171	0.252446	0.714296	0.55536	0.282501	0.619411	0.498326	-36
CRC0177	0.265615	0.437801	0.350548	0.592951	0.579701	0.701451	166.5
CRC0186	0.919057	0.96402	0.940553	0.793497	1.13296	1.08149	666
CRC0188	0.450041	0.750808	0.543903	0.599208	0.710244	0.555465	-49
CRC0196	1.00013	0.877975	0.955719	1.05591	0.913994	0.751385	172
CRC0204	0.346022	0.38116	0.312283	0.243433	0.418766	0.490471	-30
CRC0231	0.875	0.941645	1.01172	0.943825	0.907865	1.08098	462
CRC0254	0.206544	0.143973	0.497535	0.252498	0.290081	0.533356	-68
CRC0285	0.245991	0.749331	0.146968	0.414116	0.793587	0.316071	24.8775
CRC0291	0.72879	0.775411	1.16588	0.812829	0.846402	0.957709	194.364
CRC0297	0.304827	0.419886	0.260542	1.44031	1.42722	0.605878	-58.6773
CRC0316	0.308159	0.44461	0.471791	0.367196	0.472291	0.480403	39
CRC0322	0.229221		0.844537	0.261188		0.550544	-59.631
CRC0327	0.105372	0.098443	0.288637	0.238003	0.343812	0.467471	-78.85
CRC0370	0.637512	0.411212	0.474906	0.742188	0.729047	0.666566	-32.4293
CRC0399	0.405551	0.448371	0.224176	0.421395	0.369862	0.411136	-55.3687
CRC0404	0.451312	0.619132	0.498606	0.570661	0.739649	0.719992	-56.4754
CRC0441	0.443939	0.658386	1.33623	0.556791	0.893975	0.652956	-34.0967
CRC0464	0.498435	0.195479	1.23099	0.968726	1.21863	1.02858	NA
CRC0475	0.272284	0.322572	0.387633	0.561241	0.659186	0.780513	-47.8039
CRC0515	0.97591	0.968678	1.04829	0.861956	0.723624	1.0063	144.465
CRC0534	0.210575		0.225555	1.1469		0.431918	-63
CRC0542	0.20734	0.331062	0.422055	0.368478	0.407537	0.511196	-74.9804
CRC0544	1.05693	1.06074	0.95076	0.906011	0.970543	1.01216	NA
CRC0568	0.827176	0.427191	0.823155	0.72445	0.605911	0.996656	NA
CRC0572	0.448724	0.466955	0.421798	0.489278	0.491229	0.512205	NA
CRC0578	0.455972	0.791001	0.524511	0.61622	0.864749	0.503135	-45
CRC0729	0.943074	0.687308	1.03108	0.947044	0.659306	0.93009	259
CRC0743	0.390123		0.460252	0.530226		0.702116	-89
CRC0772	0.240206	0.220991	0.293535	0.458059	0.494684	0.377607	-16
CRC1078	0.53598		0.798919	1.76745		0.902152	NA
CRC1090	0.999202	0.785327	1.0489	0.87367	0.67407	1.41808	NA
CRC1139	1.01238	0.407968	1.18001	0.610738	0.511712	0.751295	NA
CRC1145	0.279385	0.365764	0.354685	0.790337	0.775437	0.834888	-20
CRC1169	0.39111	0.644663	0.666936	0.460083	0.777233	0.535145	194
CRC1239	0.485703	0.672434	0.341818	0.515109	0.667221	0.412519	NA
CRC1251	1.02725	0.953326	1.05821	0.999649	0.944365	0.972474	NA
CRC1272	0.119836	0.245794	0.281927	0.228312	0.315597	0.342933	-66
CRC1278	0.192019	0.197102	0.300758	0.20917	0.24473	0.371796	52
CRC1306	0.363131		1.08202	0.415609		0.776252	61.38
CRC1307	0.917251	0.650278	1.27569	1.09456	0.473397	0.845181	NA
CRC1314	0.227437	0.34575	0.355267	0.360299	0.918028	0.423999	42.35
CRC1321	0.528926	0.281056	1.52607	0.374665	0.517121	1.4095	-8
CRC1331	0.174086		0.543648	0.336426		0.585143	-79
CRC1359	0.848623	0.966654	1.04414	0.713823	0.961221	0.974975	NA
CRC1360	0.582155		1.08125	0.749017		1.14497	125.17
CRC1367	0.228838	0.503198	0.26775	0.597923	0.581074	0.430523	27
CRC1376	1.00019	0.664762	1.21345	0.889576	1.6337	1.05796	175
CRC1389	0.286619	0.478774	0.566403	0.319475	0.511886	0.466227	2.5
CRC1390	0.708307	0.433153	0.935228	0.707227	1.29647	0.747451	NA
CRC1399	0.376154	0.591974	0.373982	0.659519	0.662153	0.512109	161
CRC1430	0.154454		0.286754	0.135579		0.345957	448.8
CRC1432	0.626902	0.327166	0.684112	0.730084	0.78417	0.766871	492
CRC1445	0.839658	0.542757	0.930037	0.975136	0.681851	0.791989	97.57
CRC1446	1.16925		1.00339	0.926906		0.946809	NA
CRC1449	0.429109		1.02482	0.721717		0.917754	370.63
CRC1451	0.742226	0.786837	0.971393	1.3245	0.725155	0.930577	NA
CRC1460	1.21564		0.995152	0.838638		0.927445	NA
CRC1472	0.577471	0.729388	0.619309	0.754779	0.707059	0.604676	12.13
CRC1477	0.694208		0.749393	0.871757		0.898388	NA
CRC1502	0.896569	1.13894	1.3231	0.907901	1.00778	0.814684	139.3
CRC1523	1.18556	0.939993	0.926235	1.3552	1.26216	1.09786	NA
CRC1561	0.72674	0.830355	0.699934	1.03	0.665054	0.918749	-21.24
CRC1568	1.00721	0.910206	1.00157	0.857347	0.902104	1.04456	NA
CRC1575	0.456818	0.716299	0.928063	0.723584	0.595996	0.780482	133.73
CRC1579	0.249783	0.167953	0.3053	0.388547	0.563703	0.397956	-24.67
CRC1588	1.16126	0.730311	1.03952	0.934334	1.00092	0.955239	NA
CRC1589	0.68737	0.382768	1.05329	0.680463	0.501041	0.932935	NA
CRC1598	0.742608	0.668546	1.06187	0.638778	0.749538	0.691445	NA
CRC1599	0.130052	0.385536	0.230627	0.536617	0.363996	0.522652	33.62
CRC1614	1.08927	1.1063	1.14069	0.414892	0.189511	0.831029	NA
CRC1620	1.07124	0.910123	1.25665	1.07025	0.538234	1.066	NA
CRC1628	1.0317	0.875899	1.03265	0.870035	1.31254	1.11013	NA
CRC1629	0.72675	0.699564	0.758184	0.556846	0.697667	0.538242	NA
CRC1634	0.534773	0.598619	0.810967	0.798369	0.734709	0.780803	NA
CRC1675	0.195811	0.104597	1.13045	0.41528	0.277116	0.7915	NA
CRC1723	0.707409	0.567796	0.620063	0.959184	0.568719	0.617683	11.21
CRC1729	0.918089	0.889145	0.865933	0.871416	0.957203	1.03419	NA
CRC1744	0.716501	0.461	0.805372	0.716311	0.745028	0.827926	NA
CRC1745	0.911249	0.920889	1.11771	1.08671	0.852599	0.969502	NA
CRC1757	1.14778	0.529553	1.11028	0.924399	0.378584	1.20923	NA
CRC1888	0.818146	0.587333	0.804683	0.895187	0.77958	0.85421	NA
CRC1895	0.316233	0.602385	0.518105	0.435564	0.697463	0.442313	-67.37
CRC1900	0.370513	0.664239	0.275406	0.386568	0.500238	0.43227	NA
CRC1921	0.392097	0.595961	0.421861	0.677112	0.683908	0.626437	NA
CRC1989	0.084792	0.159638	0.297818	0.419705	0.582332	0.428411	-36.91

### Sheet: ROC analysis
Supplementary Table 6. Sensitivity and specificity of PDXTs in predicting response to cetuximab in PDXs.
Sensitivity	Specificity	FDR	TP	TN	FP	FN	Threshold
0	1	NA	0	62	0	17	0.0837
0.23529	0.93548	0.5	4	58	4	13	0.192
0.58824	0.74194	0.61538	10	46	16	7	0.3
0.94118	0.6129	0.6	16	38	24	1	0.407
1	0.46774	0.66	17	29	33	0	0.514
1	0.40323	0.68519	17	25	37	0	0.622
1	0.29032	0.72131	17	18	44	0	0.729
1	0.27419	0.72581	17	17	45	0	0.837
1	0.16129	0.75362	17	10	52	0	0.944
1	0.03226	0.77922	17	2	60	0	1.05

### Sheet: Legend
FDR, false discovery rate
TP, true positive
TN, true negative
FP, false positive
FN, false negative
NA, not available
