## Supplementary Table 8 for "XENTURION, a multidimensional resource of xenografts and tumoroids from metastatic colorectal cancer patients for population-level translational oncology"

### Sheet: Supplementary Table 8
Supplementary Table 8. Gene modulation of selected targets by cetuximab
Genealogy ID	Treatment	MKNK1	NUAK2	MERTK	CLK1	HDAC11	SMO	FGFR1	DGAT1	NOTCH1	FGFR2	ULK1	DPEP1	STAT3	HDAC5	HDAC10	HDAC6	OGT
CRC0059LMO0A03009001R01000	NT	28.3978	46.2573	56.7401	38.215	25.3472	12.9232	1.10929	198.063	109.709	1.44208	50.9163	1031.36	158.018	66.6128	60.9554	55.0762	172.106
CRC0059LMO0A03009002R01000	cetux	40.7366	77.6323	104.984	53.3649	37.8268	21.2412	2.67698	287.659	144.382	3.49171	81.2986	1180.43	187.854	100.619	68.4957	78.0979	196.059
CRC0059LMO0A03017001R01000	NT	26.0069	47.1553	61.3019	56.1101	42.5351	12.1937	0.333422	251.305	110.553	0.523948	63.493	1921.08	162.186	82.0693	62.3975	97.502	209.198
CRC0059LMO0A03017002R01000	cetux	23.1164	56.5526	92.0527	37.7017	39.2841	22.8412	0.275195	314.341	152.32	1.23838	73.3395	1515.71	222.22	85.792	48.9847	71.2755	174.198
CRC0322LMO0A04012001R01000	NT	22.3274	36.8586	52.2202	74.6399	24.4033	19.0982	3.32143	234.299	132.488	0.230655	36.2589	433.769	126.768	38.2887	59.4628	65.7827	254.181
CRC0322LMO0A04012002R01000	cetux	26.4946	76.3166	72.1438	88.5835	23.5787	29.8127	8.24501	288.173	238.753	1.00549	77.0707	1037.16	196.171	78.9309	72.9482	92.2536	287.218
CRC0322LMO0A04013001R01000	NT	18.4748	32.3483	54.0997	58.8404	21.612	21.1937	2.37035	286.952	134.134	0.0697161	53.6117	399.961	131.415	35.6249	72.5048	68.7401	256.974
CRC0322LMO0A04013002R01000	cetux	29.6014	79.1216	72.1593	72.8509	24.4373	29.6937	5.80963	330.734	243.589	1.38325	73.8192	1182.03	189.551	70.2227	79.8132	92.7235	273.836
CRC0327LMO0B04043001R01000	NT	20.1483	37.8788	41.9085	75.3994	17.2828	3.94011	5.55198	156.172	98.4132	21.0438	80.235	41.5503	112.472	28.8345	42.7144	37.6997	182.857
CRC0327LMO0B04043002R01000	cetux	42.3656	85.664	80.7667	108.129	30.0834	12.2044	10.4165	243.388	149.251	45.164	93.4375	95.8472	156.247	81.0776	79.2897	73.0709	258.547
CRC0327LMO0B04044001R01000	NT	23.0516	36.6585	41.621	60.0303	28.9746	3.04154	6.96352	251.967	71.7963	28.1742	97.1691	46.7436	135.508	43.9422	50.3454	45.0628	175.769
CRC0327LMO0B04044002R01000	cetux	43.7064	82.0091	76.6054	73.983	29.5614	8.74128	16.6084	251.272	109.822	43.0707	85.1082	93.5317	164.257	83.9163	75.4134	77.7179	255.96
CRC1272LMO0C02008002R01000	NT	29.877	51.8883	25.3732	37.8696	27.974	0.317165	0.0634331	335.688	198.546	11.9254	33.683	113.545	173.172	39.3285	32.9218	41.739	129.277
CRC1272LMO0C02008003R01000	cetux	44.4088	75.3933	43.7308	69.6981	36.0695	2.64419	0.135599	712.711	262.521	28.5437	57.9688	247.876	280.284	94.9874	46.714	67.5963	185.161
CRC1272LMO0C02011001R01000	NT	27.4505	45.3706	35.8401	65.1699	38.2563	1.20809	0.0671162	403.906	161.884	24.229	44.1625	124.635	156.515	57.1159	40.9409	61.8812	177.254
CRC1272LMO0C02011002R01000	cetux	40.452	86.1414	49.2039	83.9361	34.1809	1.0337	0	533.594	299.496	31.4933	59.1963	207.911	305.698	105.161	56.7844	81.4553	255.874
CRC1331LMO0A02009001R01000	NT	27.8625	36.117	57.049	137.256	26.651	1.12689	0.169034	115.76	171.964	1.29593	49.8369	643.992	83.8409	43.4136	62.0637	46.907	214.899
CRC1331LMO0A02009002R01000	cetux	43.229	77.6883	72.0139	93.3704	32.3959	1.0833	0.309515	139.23	217.28	0.464273	44.5702	914.463	112.045	61.1809	72.4782	38.4831	186.38
CRC1331LMO0A02010001R01000	NT	27.5479	42.5058	44.2961	76.4064	19.9823	0.924038	0.115505	108.459	221.769	0.346514	37.3658	850.982	91.9996	29.6847	53.4787	31.9371	151.542
CRC1331LMO0A02010002R01000	cetux	42.1071	71.1236	71.0764	83.1272	29.1583	0.945165	0.189033	152.266	253.635	0.425324	47.4473	1261.61	122.257	55.9537	77.6453	42.7214	176.982

### Sheet: Legend
NT, not treated
cetux, cetuximab
