## Supplementary Table 9 for "XENTURION, a multidimensional resource of xenografts and tumoroids from metastatic colorectal cancer patients for population-level translational oncology"

### Sheet: Supplementary Table 9
Supplementary Table 9. Statistical analysis (one-way ANOVA) and maximum inhibition score of selected compounds as single agents or in combination with cetuximab
		Single-agent activity			Combination therapy activity
Model	Drug	pvalue	adjusted pvalue	inhibition score	pvalue	adjusted pvalue	inhibition score
CRC1331	HTH-02-006_16uM	0.00224536	0.0175138	0.985548	0.000115071	0.000747964	0.988672
CRC1331	VORINOSTAT_10uM	0.0302921	0.16877	0.940235	0.00387842	0.0182947	0.975683
CRC0327	HTH-02-006_16uM	0.000105881	0.00137645	0.922427	1.98477e-06	2.5802e-05	0.984674
CRC0322	HTH-02-006_16uM	0.000303307	0.00295725	0.913934	5.54719e-06	5.40851e-05	0.971322
CRC1272	VORINOSTAT_10uM	1.95454e-06	3.81135e-05	0.828857	2.68179e-07	1.0459e-05	0.853105
CRC0322	SBI-0206965_20uM	0.295807	0.961374	0.694779	0.15748	0.219348	0.746748
CRC0327	VORINOSTAT_10uM	0.106825	0.52077	0.639662	0.00656924	0.02562	0.790166
CRC1272	SBI-0206965_20uM	8.73407e-07	3.40629e-05	0.55374	1.31387e-06	2.56205e-05	0.699498
CRC1331	MRX-2843_1uM	0.290359	0.961374	0.550796	0.219427	0.276053	0.664001
CRC0327	Vismodegib_50uM	0.0286943	0.16877	0.466253	6.98032e-05	0.000544465	0.734451
CRC0322	A922500_100uM	0.428083	0.999999	0.463477	0.0361237	0.0943178	0.629765
CRC0322	Vismodegib_50uM	0.184558	0.79975	0.445044	0.0534983	0.112701	0.577224
CRC0059	SBI-0206965_20uM	0.214582	0.836871	0.430092	0.0180677	0.0542032	0.585196
CRC0059	Vismodegib_50uM	0.716588	0.999999	0.215026	0.120681	0.196107	0.382808
CRC0322	MRX-2843_1uM	0.818598	0.999999	0.209649	0.0749017	0.13278	0.476745
CRC1331	A922500_100uM	0.644296	0.999999	0.196392	0.417817	0.456436	0.347853
CRC0327	A922500_100uM	0.632789	0.999999	0.189174	0.00952774	0.0337802	0.52826
CRC0322	TOMIVOSERTIB_5uM	0.967167	0.999999	0.151094	0.046546	0.106782	0.386215
CRC1331	BP-1-102_1uM	0.905244	0.999999	0.147737	0.0655254	0.12169	0.459041
CRC0327	Pemigatinib_1uM	0.995966	0.999999	0.130226	0.131899	0.197849	0.551919
CRC0322	OSMI-4_20uM	0.70631	0.999999	0.127821	0.00422185	0.0182947	0.507641
CRC0322	BP-1-102_1uM	0.984741	0.999999	0.111926	0.0619929	0.120886	0.392527
CRC1272	OSMI-4_20uM	0.996882	0.999999	0.111169	0.816496	0.837983	0.355315
CRC1272	Cilastatin_0,05579uM	0.869379	0.999999	0.0990923	0.000859619	0.0047893	0.36022
CRC0327	CRENIGACESTAT_5uM	0.996128	0.999999	0.0821386	0.0362761	0.0943178	0.594781
CRC0322	TG003_50uM	0.998236	0.999999	0.0785699	0.362847	0.42882	0.383001
CRC0322	CRENIGACESTAT_5uM	0.995103	0.999999	0.0681233	0.171498	0.222948	0.400689
CRC0327	BP-1-102_1uM	0.998949	0.999999	0.0633494	0.152893	0.219348	0.533192
CRC0327	TG003_50uM	0.996956	0.999999	0.0309856	0.0407419	0.0993083	0.580343
CRC0327	OSMI-4_20uM	0.999506	0.999999	0.0277802	0.171009	0.222948	0.523956
CRC0327	MRX-2843_1uM	0.995675	0.999999	0.0251613	0.0549058	0.112701	0.588088
CRC1331	CRENIGACESTAT_5uM	0.999915	0.999999	0.022636	0.688992	0.726234	0.360807
CRC0059	Pemigatinib_1uM	0.999999	0.999999	0.00646989	0.854863	0.854863	0.375328
CRC0327	TOMIVOSERTIB_5uM	0.999989	0.999999	-0.0126147	0.131409	0.197849	0.547095
CRC0322	Pemigatinib_1uM	0.999942	0.999999	-0.017485	0.267633	0.326177	0.283272
CRC0327	Cilastatin_0,05579uM	0.996488	0.999999	-0.0271899	0.011159	0.0362668	0.550726
CRC1331	TG003_50uM	0.999982	0.999999	-0.0460043	0.421325	0.456436	0.458419
CRC1331	TOMIVOSERTIB_5uM	0.999982	0.999999	-0.0460043	0.421325	0.456436	0.458419
CRC0322	Cilastatin_0,05579uM	0.99408	0.999999	-0.0643916	0.108251	0.183556	0.362847
