## Supplementary Table 13 for "XENTURION, a multidimensional resource of xenografts and tumoroids from metastatic colorectal cancer patients for population-level translational oncology"

### Sheet: PDXTs
Supplementary Table 13. Quality control summary for DNA targeted sequencing
Genealogy ID	PF_UQ_READS_ALIGNED	MEAN_TARGET_COVERAGE
CRC0022LMO0A04012002D02000	4667528	417.118
CRC0030LMO0A04009001D02000	5319577	498.411
CRC0031LMO0A04012001D02000	5689252	509.107
CRC0051LMO0A02005001D01000	4255410	371.86
CRC0055LMO0A05012001D02000	7933409	708.445
CRC0059LMO0A04013001D01000	5254790	484.026
CRC0063LMO0A01003001D02000	5353364	473.566
CRC0065LMO0A04012002D01000	5119889	485.102
CRC0066LMO0A03011001D01000	5484187	482.037
CRC0069LMO0A04011001D02000	5501901	478.081
CRC0076LMO0B04013001D01000	4676236	439.988
CRC0078LMO0B01003001D03000	4746708	450.061
CRC0079LMO0A04018002D03000	4334151	382.2
CRC0080LMO0A04017001D01000	5786587	562.801
CRC0081LMO0A04012001D02000	4706174	446.975
CRC0095LMO0A05019001D01000	5841275	513.805
CRC0096LMO0C04018001D02000	4577908	411.737
CRC0097LMO0A02003001D01000	4822352	441.543
CRC0099LMO0A04010001D03000	5231114	507.142
CRC0103LMO0A01005001D01000	5436205	489.867
CRC0116LMO0B01009001D01000	5563366	479.917
CRC0123LMO0A01003001D02000	5008257	458.7
CRC0124LMO0B04019001D02000	5180515	489.073
CRC0125LMO0A04016001D02000	4904134	434.099
CRC0134LMO0A04009001D03000	4593388	415.241
CRC0137LMO0A05013001D03000	4868420	444.296
CRC0148LMO0A04008001D02000	4841898	438.888
CRC0150LMO0A01006001D02000	4592838	408.981
CRC0151LMO0A04007001D02000	4743093	453.15
CRC0152LMO0C04010001D02000	4713387	422.367
CRC0161LMO0C04021001D02000	4979515	447.011
CRC0166LMO0B01005001D01000	5979326	567.462
CRC0169LMO0A04014001D01000	5148399	505.341
CRC0171LMO0A04008001D02000	4599269	422.396
CRC0177LMO0A04008002D02000	4236702	409.59
CRC0177LMO0D04017001D02000	5128475	490.544
CRC0186LMO0B04015002D02000	5106756	487.048
CRC0188LMO0A01003001D01000	4728450	441.852
CRC0196LMO0B04008001D02000	4070352	399.983
CRC0202LMO0B01003001D02000	4537010	433.161
CRC0204LMO0B04012001D01000	4911959	441.153
CRC0231LMO0A04014001D02000	4113833	343.251
CRC0254LMO0B04021001D02000	4544199	391.531
CRC0277LMO0A03008001D02000	4880648	404.637
CRC0285LMO0A04008001D02000	3944245	335.732
CRC0291LMO0A04013001D02000	5102987	420.979
CRC0297LMO0B02007003D02000	3767544	334.518
CRC0316LMO0A02006001D02000	4051904	359.033
CRC0322LMO0A04009001D02000	4462705	397.801
CRC0327LMO0B04008001D02000	4911266	432.064
CRC0355LMO0B01006001D02000	4895097	428.715
CRC0370LMO0A01005001D01000	4365439	418.039
CRC0399LMO0A01003001D02000	4403404	414.009
CRC0404LMO0A02011003D01000	5392931	517.993
CRC0441LMO0A04011001D01000	3758098	356.124
CRC0464LMO0A01003001D02000	5053085	459.557
CRC0475LMO0A02004001D02000	4315478	415.028
CRC0515LMO0A01004001D02000	4518111	435.499
CRC0534LMO0B04017001D02000	4999753	473.967
CRC0542LMO0C04013001D02000	5541232	496.807
CRC0544LMO0C04018001D01000	4603197	418.375
CRC0568LMO0A01003001D02000	5858191	547.267
CRC0572LMO0A04008001D02000	4548381	446.288
CRC0578LMO0A04018001D02000	5242599	486.534
CRC0729LMO0A01003001D02000	4155349	389.234
CRC0743LMO0A04022001D01000	4379038	411.505
CRC0772LMO0B04013004D02000	4397093	407.595
CRC1078LMO0A02009002D03000	4509689	441.433
CRC1090LMO0A04011001D02000	4102033	374.442
CRC1139LMO0A04007001D02000	5215469	499.346
CRC1145LMO0A02008001D03000	4826764	484.949
CRC1169LMO0C04008001D02000	4945037	459.377
CRC1239LMO0B04007001D02000	5331469	475.846
CRC1241LMO0A02010001D02000	4229096	387.18
CRC1245LMO0A04029001D02000	5081755	452.894
CRC1251LMO0A02010003D03000	5781192	561.227
CRC1257LMO0A02008002D02000	6125135	568.556
CRC1272LMO0C04010001D02000	5058390	473.944
CRC1278LMO0A04008001D02000	4790423	452.701
CRC1306LMO0A04011001D02000	6414125	574.657
CRC1307LMO0A02008004D02000	5914577	569.591
CRC1314LMO0A04016001D02000	5427909	489.997
CRC1321LMO0B02002001D03000	4836602	458.218
CRC1329LMO0B01006001D01000	6815381	647.984
CRC1331LMO0A04011001D02000	5585210	511.31
CRC1337LMO0A04008001D02000	5334783	478.61
CRC1342LMO0A04007001D02000	5933625	555.041
CRC1359LMO0B04008001D01000	5415019	494.41
CRC1360LMO0B04012001D02000	4432064	390.843
CRC1367LMO0A04012001D02000	4265349	404.221
CRC1376LMO0C04019001D03000	6851970	652.686
CRC1389LMO0A04008001D02000	4618342	423.832
CRC1390LMO0B04024002D02000	4277708	391.741
CRC1399LMO0A04011001D02000	4429407	404.283
CRC1430LMO0B04008001D02000	6015699	577.594
CRC1432LMO0B04010001D02000	6251288	625.429
CRC1445LMO0B05015001D01000	3886218	374.627
CRC1446LMO0A04009001D02000	3957235	386.051
CRC1448LMO0B02011001D02000	4646836	413.015
CRC1449LMO0A04009001D02000	6138335	568.444
CRC1451LMO0A04010001D03000	4983713	467.202
CRC1460LMO0A04008001D02000	5800102	554.081
CRC1472LMO0A04009001D03000	4604501	432.828
CRC1477LMO0A04011001D02000	5604152	504.757
CRC1502LMO0A04010001D02000	6853706	600.533
CRC1523LMO0A01005001D02000	5201756	451.674
CRC1530LMO0A01003001D02000	4888194	436.755
CRC1561LMO0A05031001D03000	5628138	525.091
CRC1563LMO0A04008001D02000	6034703	562.167
CRC1566LMO0A02005003D01000	5792975	507.246
CRC1568LMO0A04009001D02000	5441035	515.875
CRC1575LMO0A01008001D02000	6499100	585.82
CRC1579LMO0B05013001D01000	4356392	427.909
CRC1588LMO0A04008001D02000	4805829	448.565
CRC1589LMO0B04015001D02000	5916780	542.682
CRC1598LMO0A04011001D01000	4667968	445.251
CRC1599LMO0A01003001D02000	5149628	478.068
CRC1605LMO0C01005001D03000	5123714	471.492
CRC1606LMO0A01006001D02000	5424230	490.24
CRC1614LMO0B05017001D02000	6770664	590.006
CRC1620LMO0B01004001D02000	5656393	512.642
CRC1628LMO0A04010001D02000	5058133	447.253
CRC1629LMO0A04014001D02000	4858843	455.527
CRC1675LMO0A01003001D01000	5032483	458.298
CRC1723LMO0A02007001D02000	5160208	480.008
CRC1729LMO0A02006001D01000	5045088	443.343
CRC1744LMO0A02005001D01000	5231677	452.528
CRC1745LMO0B04008001D02000	4599854	401.294
CRC1757LMO0A01003001D03000	5365721	492.126
CRC1772LMO0A01003001D02000	5705970	536.025
CRC1774LMO0A01009001D02000	6448941	614.032
CRC1870LMO0A01003001D01000	6471046	600.763
CRC1883LMO0A01013001D01000	5878795	531.549
CRC1888LMO0A04009001D02000	5526996	495.034
CRC1895LMO0B04011001D02000	6670321	644.77
CRC1897LMO0B02007001D02000	6788132	618.493
CRC1900LMO0A04015001D02000	6302202	567.505
CRC1903LMO0B01003001D02000	7991938	686.423
CRC1916LMO0B01007001D02000	6985662	634.503
CRC1917LMO0A01006001D02000	6243331	625.574
CRC1949LMO0A01006001D02000	5953642	543.199
CRC1961LMO0A01005001D02000	5612031	509.724
CRC1979LMO0A01003001D01000	5380028	490.187
CRC1989LMO0A01005001D02000	6086216	572.255
CRC2026LMO0A01004001D02000	5547282	500.383
CRC2044LMO0A01003001D02000	5388339	511.237
CRC2113LMO0B01004001D02000	5268516	483.422
CRC1337LMH0000000000D03000	6384784	602.76
CRC1342LMH0000000000D05000	4778842	450.482
CRC1563LMH0000000000D03000	5779784	558.071
CRC1566LMH0000000000D05000	4958456	440.23
CRC0282-01-1-A	6443062	566.649

### Sheet: PDXs
Genealogy ID	PF_UQ_READS_ALIGNED	MEAN_TARGET_COVERAGE
CRC0022LMX0B01201TUMD01000	4771951	482.138
CRC0030LMX0B02203TUMD12000	5039551	489.393
CRC0031LMX0A02203TUMD19000	6781218	647.305
CRC0051LMX0B01001TUMD06000	3338479	310.017
CRC0055LMX0B01201TUMD02000	5482138	526.015
CRC0059LMX0A02204TUMD08000	6713814	654.36
CRC0063LMX0A02204TUMD08000	5116500	481.576
CRC0065LMX0A02201TUMD08000	5832748	566.655
CRC0066LMX0A02204TUMD12000	5944329	551.722
CRC0069LMX0A02201TUMD10000	5581115	510.603
CRC0076LMX0B02203TUMD09000	5268550	507.297
CRC0078LMX0A01201TUMD10000	4850741	469.893
CRC0079LMX0B01201TUMD02000	6295990	610.33
CRC0080LMX0B01201TUMD07000	5069267	512.293
CRC0081LMX0B01201TUMD11000	4788821	482.037
CRC0095LMX0B01201TUMD04000	5057381	458.757
CRC0096LMX0B02203TUMD06000	3872911	351.75
CRC0097LMX0B01201TUMD01000	5955938	577.259
CRC0099LMX0A02204TUMD15000	3583822	360.779
CRC0103LMX0B02202TUMD12000	5636326	535.544
CRC0116LMX0B01201TUMD02000	5623961	506.324
CRC0123LMX0A02204TUMD08000	5862978	540.669
CRC0124LMX0B01201TUMD09000	5997217	602.992
CRC0125LMX0A02204TUMD07000	4903658	429.722
CRC0134LMX0A02204TUMD12000	5932157	523.535
CRC0137LMX0B01201TUMD02000	6442695	607.712
CRC0148LMX0A02201TUMD12000	6165946	556.08
CRC0150LMX0A02204TUMD13000	5095037	445.998
CRC0151LMX0A01201TUMD08000	6661778	645.992
CRC0152LMX0B02204TUMD13000	6335427	575.818
CRC0161LMX0A02202TUMD13000	4657435	435.754
CRC0166LMX0A02206TUMD01000	4928015	486.06
CRC0169LMX0B02204TUMD12000	6043769	610.594
CRC0171LMX0B02204TUMD13000	4698543	442.199
CRC0177LMX0B05001TUMD07000	5705284	551.546
CRC0177LMX0B07002TUMD05000	4786898	465.397
CRC0186LMX0B02204TUMD15000	6224347	611.343
CRC0188LMX0A01201TUMD09000	7801481	762.944
CRC0196LMX0B02201TUMD12000	6289133	598.068
CRC0202LMX0B02204TUMD12000	4584508	434.474
CRC0204LMX0B01201TUMD04000	5335023	477.893
CRC0231LMX0A02204TUMD13000	4465694	404.571
CRC0254LMX0B01201TUMD04000	4723512	433.337
CRC0277LMX0A01204TUMD12000	4505970	381.232
CRC0285LMX0B02204TUMD08000	5654159	514.839
CRC0291LMX0B02201TUMD08000	6561203	582.91
CRC0297LMX0A01201TUMD09000	5474987	523.378
CRC0316LMX0A02005TUMD08000	5135122	477.892
CRC0322LMX0A02201TUMD13000	5812676	546.59
CRC0327LMX0A02201TUMD13000	5358369	488.609
CRC0355LMX0A01201TUMD15000	3963127	361.462
CRC0370LMX0B02003TUMD10000	6028490	583.94
CRC0399LMX0B02004TUMD10000	4265793	398.577
CRC0404LMX0B02004TUMD12000	4705234	469.428
CRC0441LMX0B01001TUMD08000	4845586	441.819
CRC0464LMX0A02002TUMD10000	5527231	502.186
CRC0475LMX0B02004TUMD04000	3725470	344.811
CRC0515LMX0A02003TUMD12000	4843277	474.709
CRC0534LMX0A02004TUMD10000	4417875	444.23
CRC0542LMX0B02004TUMD12000	5334309	489.305
CRC0544LMX0B01001TUMD07000	4994463	472.45
CRC0568LMX0A02003TUMD11000	5216090	504.957
CRC0572LMX0B01001TUMD08000	5118356	526.569
CRC0578LMX0B01001TUMD07000	5368610	492.834
CRC0729LMX0B01001TUMD08000	4902661	473.625
CRC0743LMX0A01001TUMD07000	5472108	526.717
CRC0772LMX0A01001TUMD07000	6342316	602.156
CRC1078LMX0A01001TUMD08000	5758247	564.159
CRC1139LMX0A01001TUMD08000	4911518	466.844
CRC1145LMX0B01001TUMD07000	5236461	526.932
CRC1169LMX0B01001TUMD07000	5247328	527.169
CRC1239LMX0B01001TUMD10000	4011238	363.086
CRC1241LMX0A01001TUMD10000	4133058	392.879
CRC1245LMX0B01001TUMD10000	3424673	322.885
CRC1251LMX0B01001TUMD07000	5679471	573.206
CRC1257LMX0A01001TUMD10000	5845157	549.539
CRC1272LMX0A02002TUMD08000	4763131	445.089
CRC1278LMX0A01001TUMD07000	5162503	493.5
CRC1306LMX0A01001TUMD08000	6096802	540.683
CRC1307LMX0A01001TUMD05000	3845021	390.982
CRC1314LMX0B01001TUMD05000	5149223	467.628
CRC1321LMX0B01001TUMD08000	6021977	594.69
CRC1329LMX0A01001TUMD05000	4223304	390.146
CRC1331LMX0B01001TUMD05000	14704712	1308.44
CRC1337LMX0A01001TUMD08000	5684675	515.22
CRC1342LMX0B01001TUMD06000	7107035	694.962
CRC1359LMX0A01001TUMD12000	5358952	494.259
CRC1360LMX0B01001TUMD05000	4726295	432.37
CRC1367LMX0A01001TUMD05000	3763407	346.85
CRC1376LMX0B01001TUMD05000	5756313	554.704
CRC1389LMX0B01001TUMD05000	6716364	596.142
CRC1390LMX0A01001TUMD05000	4350431	392.074
CRC1399LMX0B02001TUMD02000	7235577	717.699
CRC1430LMX0A01001TUMD05000	6484717	659.024
CRC1432LMX0A03005TUMD05000	9562117	982.849
CRC1445LMX0A01001TUMD05000	2573940	247.768
CRC1446LMX0A01001TUMD05000	4633738	464.759
CRC1448LMX0A01001TUMD05000	4396175	410.339
CRC1449LMX0B01001TUMD05000	5205712	503.957
CRC1451LMX0A01001TUMD05000	5555095	537.797
CRC1460LMX0A01001TUMD05000	4294798	411.621
CRC1472LMX0A01001TUMD05000	4447289	425.236
CRC1477LMX0B01001TUMD05000	5621418	516.236
CRC1502LMX0A01001TUMD05000	5455094	506.956
CRC1523LMX0A01001TUMD05000	2259700	200.053
CRC1530LMX0B01001TUMD05000	4442831	401.512
CRC1561LMX0B01001TUMD05000	4146366	395.11
CRC1563LMX0A01001TUMD05000	6172895	589.081
CRC1566LMX0A01001TUMD05000	3965309	360.661
CRC1568LMX0B01001TUMD06000	5128297	492.349
CRC1575LMX0B01001TUMD05000	3787778	343.006
CRC1579LMX0A01001TUMD05000	4909797	495.896
CRC1588LMX0B02001TUMD05000	3474629	324.101
CRC1589LMX0B01001TUMD05000	6000267	569.63
CRC1598LMX0B01001TUMD05000	4679087	450.46
CRC1599LMX0A01001TUMD05000	4259199	403.888
CRC1605LMX0B01001TUMD03000	5813322	564.697
CRC1606LMX0A01001TUMD05000	5851280	538.919
CRC1614LMX0A01001TUMD05000	5564908	495.42
CRC1620LMX0B01001TUMD06000	4401165	403.503
CRC1628LMX0A01001TUMD03000	6822612	657.122
CRC1629LMX0B01001TUMD05000	6946330	710.994
CRC1675LMX0A01001TUMD09000	4960159	448.45
CRC1723LMX0A01001TUMD05000	1860184	176.393
CRC1729LMX0A01001TUMD02000	6077476	570.956
CRC1744LMX0A01001TUMD05000	4702177	410.133
CRC1745LMX0A01001TUMD05000	7027369	635.166
CRC1757LMX0A01001TUMD05000	4993003	468.28
CRC1772LMX0A01001TUMD05000	7260677	729.817
CRC1774LMX0A01001TUMD05000	4875429	467.476
CRC1870LMX0A01001TUMD05000	4446846	429.354
CRC1875LMX0A01001TUMD05000	5377509	536.21
CRC1883LMX0A01001TUMD05000	4107578	396.538
CRC1888LMX0B01001TUMD05000	3660525	341.55
CRC1895LMX0B01001TUMD05000	3948846	398.763
CRC1897LMX0B01001TUMD05000	5971954	602.417
CRC1900LMX0A01001TUMD05000	5508413	533.117
CRC1903LMX0A01001TUMD05000	4201090	372.316
CRC1916LMX0A01001TUMD05000	7455343	703.851
CRC1917LMX0B01001TUMD05000	6043903	606.778
CRC1949LMX0B01001TUMD05000	5289392	492.515
CRC1961LMX0A01001TUMD05000	4078202	386.315
CRC1979LMX0A01001TUMD05000	4340969	408.582
CRC1989LMX0B01001TUMD05000	4995667	489.472
CRC2026LMX0A01001TUMD05000	4508643	415.936
CRC2041LMX0A01001TUMD05000	5117573	473.886
CRC2044LMX0A01001TUMD05000	4609335	442.791
CRC2113LMX0B01001TUMD05000	6386256	620.616

### Sheet: Legend
Metric	Description
PF_UQ_READS_ALIGNED	The number of unique reads passing sequencer quality check that aligned to the reference genome with a mapping score > 0
MEAN_TARGET_COVERAGE	The mean coverage of the targeted region.
