## Supplementary Table 15 for "XENTURION, a multidimensional resource of xenografts and tumoroids from metastatic colorectal cancer patients for population-level translational oncology"

### Sheet: PDXTs
Supplementary Table 15: Quality control summary for DNA shallow sequencing
Genealogy ID	mapped reads	coverage
CRC0022LMO0A04012002D02000	14717866	0.641584
CRC0030LMO0A04009001D02000	14533213	0.649864
CRC0031LMO0A04012001D02000	14098552	0.609911
CRC0051LMO0A02005001D01000	14407290	0.630339
CRC0055LMO0A05012001D02000	12755162	0.569397
CRC0059LMO0A04013001D01000	13341383	0.570238
CRC0063LMO0A01003001D02000	14824410	0.643208
CRC0065LMO0A04012002D01000	13356489	0.593966
CRC0066LMO0A03011001D01000	13869680	0.606448
CRC0069LMO0A04011001D02000	13560718	0.611659
CRC0076LMO0B04013001D01000	14359669	0.646114
CRC0078LMO0B01003001D03000	12714175	0.573939
CRC0079LMO0A04018002D03000	13679040	0.621027
CRC0080LMO0A04017001D01000	14969997	0.6686
CRC0081LMO0A04012001D02000	14811190	0.666101
CRC0095LMO0A05019001D01000	16977765	0.782188
CRC0096LMO0C04018001D02000	15831664	0.712042
CRC0097LMO0A02003001D01000	13542371	0.588407
CRC0099LMO0A04010001D03000	13229781	0.589923
CRC0103LMO0A01005001D01000	13222231	0.557561
CRC0116LMO0B01009001D01000	14253741	0.63611
CRC0123LMO0A01003001D02000	15782630	0.711034
CRC0124LMO0B04019001D02000	16083644	0.715566
CRC0125LMO0A04016001D02000	13680143	0.618853
CRC0134LMO0A04009001D03000	14227699	0.621088
CRC0137LMO0A03008001D02000	11588575	0.515159
CRC0148LMO0A04008001D02000	14910146	0.671442
CRC0150LMO0A01006001D02000	13906216	0.623999
CRC0151LMO0A04007001D02000	14411826	0.665822
CRC0152LMO0C04010001D02000	17066988	0.72593
CRC0161LMO0C04021001D02000	14837223	0.671429
CRC0166LMO0B01005001D01000	10209458	0.437849
CRC0169LMO0A04014001D01000	16658505	0.775871
CRC0171LMO0A04008001D02000	14098022	0.622648
CRC0177LMO0A04008002D02000	13176884	0.578057
CRC0177LMO0D04017001D02000	14321977	0.6337
CRC0186LMO0B01003001D03000	13534003	0.603229
CRC0188LMO0A01003001D01000	15456248	0.683184
CRC0196LMO0B04008001D02000	14096755	0.630746
CRC0202LMO0B01003001D02000	14043174	0.625509
CRC0204LMO0B04012001D01000	14160632	0.632111
CRC0231LMO0A04014001D02000	13686894	0.62525
CRC0254LMO0B04021001D02000	13864114	0.618561
CRC0277LMO0A03008001D02000	14700853	0.648818
CRC0285LMO0A04008001D02000	18166578	0.813157
CRC0291LMO0A04013001D02000	14842488	0.668781
CRC0297LMO0B02007003D02000	14850730	0.66309
CRC0316LMO0A02006001D02000	11965826	0.520635
CRC0322LMO0A04009001D02000	15463299	0.673687
CRC0327LMO0B04008001D02000	12398152	0.546233
CRC0355LMO0B01006001D02000	10411032	0.457594
CRC0370LMO0A01005001D01000	13957936	0.621705
CRC0399LMO0A01003001D02000	12519191	0.555124
CRC0404LMO0A02011003D01000	14757399	0.643378
CRC0441LMO0A04011001D01000	13575375	0.609384
CRC0464LMO0A01003001D02000	13046020	0.590342
CRC0475LMO0A02004001D02000	13852492	0.608439
CRC0515LMO0A01004001D02000	15710359	0.72087
CRC0534LMO0B04017001D02000	13731959	0.624068
CRC0542LMO0C04013001D02000	13786575	0.608321
CRC0544LMO0C04018001D01000	14676273	0.667355
CRC0568LMO0A01003001D02000	15096501	0.661033
CRC0572LMO0A02003001D02000	12250994	0.55056
CRC0578LMO0A04018001D02000	14031476	0.628427
CRC0729LMO0A01003001D02000	14591233	0.6373
CRC0743LMO0A04022001D01000	14890568	0.668913
CRC0772LMO0B04013004D02000	17673984	0.799027
CRC1078LMO0A02009002D03000	15452430	0.685367
CRC1090LMO0A04011001D02000	15809697	0.714206
CRC1139LMO0A04007001D02000	16597674	0.723632
CRC1145LMO0A02008001D03000	14444334	0.62217
CRC1169LMO0C04008001D02000	14656496	0.666735
CRC1239LMO0B04007001D02000	16686415	0.737126
CRC1241LMO0A02010001D02000	13287754	0.59203
CRC1245LMO0A04029001D02000	15054252	0.676351
CRC1251LMO0A02010003D03000	14783465	0.664055
CRC1257LMO0A02008002D02000	11990450	0.524335
CRC1272LMO0C04010001D02000	16934943	0.760671
CRC1278LMO0A04008001D02000	13221723	0.591961
CRC1306LMO0A04011001D02000	12939840	0.582682
CRC1307LMO0A02008004D02000	15312551	0.676202
CRC1314LMO0A04016001D02000	11729841	0.530226
CRC1321LMO0B02002001D03000	12446654	0.565836
CRC1329LMO0B01006001D01000	11925005	0.515295
CRC1331LMO0A04011001D02000	11917036	0.541339
CRC1337LMH0000000000D03000	11477878	0.43431
CRC1337LMO0A04008001D02000	14775145	0.671734
CRC1342LMH0000000000D04000	18019248	0.78351
CRC1342LMO0A04007001D02000	13252646	0.599123
CRC1359LMO0B04008001D01000	11685813	0.534431
CRC1360LMO0B04012001D02000	13095343	0.597964
CRC1367LMO0A04012001D02000	14988266	0.666222
CRC1376LMO0C04019001D03000	12629108	0.571868
CRC1389LMO0A04008001D02000	14341634	0.628055
CRC1390LMO0B04024002D02000	15390740	0.687088
CRC1399LMO0A04011001D02000	14554353	0.639588
CRC1430LMO0B04008001D02000	17609868	0.79524
CRC1432LMO0B04010001D02000	14402844	0.645025
CRC1445LMO0B05015001D01000	14448650	0.652729
CRC1446LMO0A04009001D02000	15546695	0.697577
CRC1448LMO0B02011001D02000	14562427	0.635777
CRC1449LMO0A04009001D02000	16217731	0.735102
CRC1451LMO0A04010001D03000	15568200	0.706779
CRC1460LMO0A04008001D02000	14095650	0.639739
CRC1472LMO0A01003001D01000	11670304	0.509968
CRC1477LMO0A04011001D02000	12678781	0.570719
CRC1502LMO0A04010001D02000	10260306	0.448175
CRC1523LMO0A01005001D02000	10711997	0.476161
CRC1530LMO0A01003001D02000	11480910	0.507825
CRC1561LMO0A05031001D03000	11711054	0.522194
CRC1563LMH0000000000D03000	14354981	0.629254
CRC1563LMO0A04008001D02000	15693727	0.702918
CRC1566LMH0000000000D04000	13640171	0.605835
CRC1566LMO0A04010001D01000	12058755	0.543505
CRC1568LMO0A04009001D02000	9477461	0.421307
CRC1575LMO0A01008001D02000	11276296	0.510647
CRC1579LMO0B05013001D01000	10729564	0.46678
CRC1588LMO0A04008001D02000	13261420	0.598942
CRC1589LMO0B04015001D02000	11548271	0.496545
CRC1598LMO0A04011001D01000	11661752	0.522033
CRC1599LMO0A01003001D02000	12950651	0.583424
CRC1605LMO0C01005001D03000	10357232	0.449234
CRC1606LMO0A01006001D02000	12622275	0.57231
CRC1614LMO0B05017001D02000	14504901	0.655123
CRC1620LMO0B01004001D02000	14411711	0.654664
CRC1628LMO0A04010001D02000	11681895	0.52466
CRC1629LMO0A04014001D02000	10294927	0.4289
CRC1675LMO0A01003001D01000	12561415	0.559701
CRC1723LMO0A02007001D02000	13857283	0.620149
CRC1729LMO0A04011001D01000	15529626	0.694929
CRC1744LMO0A02005001D01000	13046399	0.589632
CRC1745LMO0B04008001D02000	12698295	0.577842
CRC1757LMO0A01003001D03000	11693714	0.528597
CRC1772LMO0A01003001D02000	10674109	0.456426
CRC1774LMO0A01009001D02000	10393819	0.451039
CRC1883LMO0A01013001D01000	10673524	0.471593
CRC1888LMO0A04009001D02000	9664462	0.430424
CRC1895LMO0B04011001D02000	11756879	0.525439
CRC1897LMO0B02007001D02000	13474943	0.59876
CRC1900LMO0A04015001D02000	9087115	0.39857
CRC1903LMO0B01003001D02000	12131092	0.530426
CRC1916LMO0B01007001D02000	10865685	0.479271
CRC1917LMO0A01006001D02000	16099274	0.698266
CRC1949LMO0A01006001D02000	14328600	0.647567
CRC1961LMO0A01005001D02000	12039326	0.544258
CRC1979LMO0A01003001D01000	11877118	0.533682
CRC1989LMO0A01005001D02000	13400289	0.607212
CRC2026LMO0A01004001D02000	4588633	0.202089
CRC2044LMO0A01003001D02000	11614270	0.514703
CRC2113LMO0B01004001D02000	14089335	0.618378
CRC0327-04-0	13552974	0.618563
CRC1078-02-0	13807577	0.618412
CRC1078-02-1-C	14209263	0.625744

### Sheet: PDXs
Genealogy ID	mapped reads	coverage
CRC0022LMX0B01201TUMD01000	10093388	0.470828
CRC0030LMX0B02203TUMD11000	12185338	0.514151
CRC0031LMX0A02203TUMD18000	13737144	0.586557
CRC0051LMX0B01001TUMD05000	10220071	0.455983
CRC0055LMX0B01201TUMD02000	10451105	0.474445
CRC0059LMX0A02204TUMD07000	14609183	0.624304
CRC0063LMX0A02204TUMD07000	8825826	0.372051
CRC0065LMX0A02201TUMD07000	8694027	0.319573
CRC0066LMX0A02204TUMD11000	11841469	0.516112
CRC0069LMX0A02201TUMD09000	11292949	0.484344
CRC0076LMX0B02203TUMD08000	10392042	0.452274
CRC0078LMX0A01201TUMD09000	9959802	0.333659
CRC0079LMX0B01201TUMD02000	11543367	0.529899
CRC0080LMX0B01201TUMD06000	9699761	0.433043
CRC0081LMX0B01201TUMD10000	11237955	0.502375
CRC0095LMX0B01201TUMD03000	10515779	0.403508
CRC0096LMX0B02203TUMD05000	11889896	0.531098
CRC0097LMX0B01201TUMD01000	10691609	0.48938
CRC0099LMX0A02204TUMD14000	8361876	0.376322
CRC0103LMX0B02202TUMD11000	9549548	0.422572
CRC0116LMX0B01201TUMD02000	16340718	0.754705
CRC0123LMX0A02204TUMD07000	11804742	0.505608
CRC0124LMX0B01201TUMD09000	11764255	0.526543
CRC0125LMX0A02204TUMD06000	11510913	0.524485
CRC0134LMX0A02204TUMD11000	13350228	0.583884
CRC0137LMX0B01201TUMD02000	13010801	0.60039
CRC0148LMX0A02201TUMD11000	11557408	0.492074
CRC0150LMX0A02204TUMD12000	11128603	0.502852
CRC0151LMX0A01201TUMD07000	10770302	0.430828
CRC0152LMX0B02204TUMD12000	12322632	0.535497
CRC0161LMX0A02202TUMD12000	9523020	0.425021
CRC0166LMX0A02206TUMD01000	13882165	0.623576
CRC0169LMX0B02204TUMD11000	14184988	0.632066
CRC0171LMX0B02204TUMD12000	12068044	0.521223
CRC0177LMX0B05001TUMD06000	10999164	0.407592
CRC0177LMX0B07002TUMD04000	12771114	0.573164
CRC0186LMX0B02204TUMD14000	11441774	0.487351
CRC0188LMX0A01201TUMD08000	11427086	0.461729
CRC0196LMX0B02201TUMD11000	11439206	0.510792
CRC0202LMX0B02204TUMD11000	10314985	0.444623
CRC0204LMX0B01201TUMD03000	12983063	0.56468
CRC0231LMX0A02204TUMD12000	9966988	0.444113
CRC0254LMX0B01201TUMD03000	8296130	0.296926
CRC0277LMX0A01204TUMD11000	10416255	0.458901
CRC0285LMX0B02204TUMD07000	13355835	0.551146
CRC0291LMX0B02201TUMD07000	10201854	0.397882
CRC0297LMX0A01201TUMD08000	9090261	0.329239
CRC0316LMX0A02005TUMD07000	9230799	0.336848
CRC0322LMX0A02201TUMD12000	13205750	0.592171
CRC0327LMX0A02201TUMD12000	10342265	0.444545
CRC0355LMX0A01201TUMD14000	10457966	0.458181
CRC0370LMX0B02003TUMD09000	10916170	0.48146
CRC0399LMX0B02004TUMD09000	12555708	0.5486
CRC0404LMX0B02004TUMD11000	13229038	0.570879
CRC0441LMX0B01001TUMD07000	13282053	0.564331
CRC0464LMX0A02002TUMD09000	11159382	0.458603
CRC0475LMX0B02004TUMD03000	10688133	0.466278
CRC0515LMX0A02003TUMD11000	13122598	0.58777
CRC0534LMX0A02004TUMD09000	10048663	0.437661
CRC0542LMX0B02004TUMD11000	11271565	0.49489
CRC0544LMX0B01001TUMD06000	11291681	0.474025
CRC0568LMX0A02003TUMD10000	12302313	0.545606
CRC0572LMX0B01001TUMD07000	8910974	0.331633
CRC0578LMX0B01001TUMD06000	10562580	0.37107
CRC0729LMX0B01001TUMD07000	8898503	0.314578
CRC0743LMX0A01001TUMD06000	7993571	0.270752
CRC0772LMX0A01001TUMD06000	10505082	0.36542
CRC1078LMX0A01001TUMD07000	11948423	0.47516
CRC1090LMX0A01001TUMD06000	8644492	0.323732
CRC1139LMX0A01001TUMD07000	10461890	0.406926
CRC1145LMX0B01001TUMD06000	11001616	0.419212
CRC1169LMX0B01001TUMD06000	13900942	0.56702
CRC1239LMX0B01001TUMD09000	9663818	0.418251
CRC1241LMX0A01001TUMD09000	10088148	0.425722
CRC1245LMX0B01001TUMD09000	7081126	0.31883
CRC1251LMX0B01001TUMD06000	13143150	0.512093
CRC1257LMX0A01001TUMD09000	6681618	0.279776
CRC1272LMX0A02002TUMD07000	10578527	0.436903
CRC1278LMX0A01001TUMD06000	10660360	0.400233
CRC1306LMX0A01001TUMD07000	9878247	0.396169
CRC1307LMX0A01001TUMD04000	12586395	0.559253
CRC1314LMX0B01001TUMD04000	10580117	0.419866
CRC1321LMX0B01001TUMD07000	12568549	0.490003
CRC1329LMX0A01001TUMD04000	7637744	0.318371
CRC1331LMX0B01001TUMD04000	9420593	0.349795
CRC1337LMX0A01001TUMD07000	10398471	0.454733
CRC1342LMX0B01001TUMD06000	14205585	0.63927
CRC1359LMX0A01001TUMD11000	12036858	0.524747
CRC1360LMX0B01001TUMD04000	9596909	0.400956
CRC1367LMX0A01001TUMD04000	11374083	0.499892
CRC1376LMX0B01001TUMD04000	13096259	0.565665
CRC1389LMX0B01001TUMD04000	9320741	0.412962
CRC1390LMX0A01001TUMD04000	8853069	0.380658
CRC1399LMX0B02001TUMD02000	11503427	0.451635
CRC1430LMX0A01001TUMD04000	10111328	0.418568
CRC1432LMX0A03005TUMD04000	10767748	0.452967
CRC1445LMX0A01001TUMD04000	6341008	0.260905
CRC1446LMX0A01001TUMD04000	13126831	0.51901
CRC1448LMX0A01001TUMD04000	10019458	0.424186
CRC1449LMX0B01001TUMD04000	9200549	0.348304
CRC1451LMX0A01001TUMD04000	11571336	0.428713
CRC1460LMX0A01001TUMD04000	11213786	0.471354
CRC1472LMX0A01001TUMD04000	12936663	0.568162
CRC1477LMX0B01001TUMD04000	10949073	0.459354
CRC1502LMX0A01001TUMD04000	11889028	0.496364
CRC1523LMX0A01001TUMD04000	4554056	0.202823
CRC1530LMX0B01001TUMD04000	12738986	0.558676
CRC1561LMX0B01001TUMD04000	11469466	0.501433
CRC1563LMX0A01001TUMD04000	12019450	0.515375
CRC1566LMX0A01001TUMD04000	10923308	0.485104
CRC1568LMX0B01001TUMD05000	12541784	0.567839
CRC1575LMX0B01001TUMD04000	11701626	0.516722
CRC1579LMX0A01001TUMD04000	9609544	0.418596
CRC1588LMX0B02001TUMD04000	11586682	0.519139
CRC1589LMX0B01001TUMD04000	10409809	0.402802
CRC1598LMX0B01001TUMD04000	13389770	0.600668
CRC1599LMX0A01001TUMD04000	12686572	0.552201
CRC1605LMX0B01001TUMD03000	9416358	0.433804
CRC1606LMX0A01001TUMD04000	13223816	0.578028
CRC1614LMX0A01001TUMD04000	12456563	0.555577
CRC1620LMX0B01001TUMD05000	13188571	0.598834
CRC1628LMX0A01001TUMD03000	9549441	0.33024
CRC1629LMX0B01001TUMD04000	12071277	0.417704
CRC1675LMX0A01001TUMD08000	11203199	0.494793
CRC1723LMX0A01001TUMD04000	4360480	0.189822
CRC1729LMX0A01001TUMD02000	11564531	0.469665
CRC1744LMX0A01001TUMD04000	12437753	0.570613
CRC1745LMX0A01001TUMD04000	10833343	0.439553
CRC1757LMX0A01001TUMD04000	10955333	0.485039
CRC1772LMX0A01001TUMD04000	11684623	0.449228
CRC1774LMX0A01001TUMD04000	13932431	0.612019
CRC1870LMX0A01001TUMD04000	10767601	0.484289
CRC1875LMX0A01001TUMD04000	9922024	0.397174
CRC1883LMX0A01001TUMD04000	10184503	0.445946
CRC1888LMX0B01001TUMD04000	10964609	0.501159
CRC1895LMX0B01001TUMD04000	13903009	0.623246
CRC1897LMX0B01001TUMD04000	10457720	0.415494
CRC1900LMX0A01001TUMD04000	11307561	0.461765
CRC1903LMX0A01001TUMD04000	13631642	0.614895
CRC1916LMX0A01001TUMD04000	10192575	0.411191
CRC1917LMX0B01001TUMD04000	13676782	0.608805
CRC1949LMX0B01001TUMD04000	12180993	0.546625
CRC1961LMX0A01001TUMD04000	10679686	0.488835
CRC1979LMX0A01001TUMD04000	12100199	0.511309
CRC1989LMX0B01001TUMD04000	10002993	0.442488
CRC2026LMX0A01001TUMD04000	11146719	0.498368
CRC2041LMX0A01001TUMD04000	16436407	0.752506
CRC2044LMX0A01001TUMD04000	11977604	0.532989
CRC2113LMX0B01001TUMD04000	13885271	0.618606
